# Differential substrate specificity of ERK, JNK, and p38 MAP kinases toward Connexin 43

**DOI:** 10.1101/2023.12.30.573692

**Authors:** Lauren P. Latchford, Liz S. Perez, Jason E. Conage-Pough, Reem Turk, Marissa A. Cusimano, Victoria I. Vargas, Sonal Arora, Sophia R. Shienvold, Ryan R. Kulp, Hailey M. Belverio, Forest M. White, Anastasia F. Thévenin

## Abstract

Phosphorylation of connexin 43 (Cx43) is an important regulatory mechanism of gap junction (GJ) function. Cx43 is modified by several kinases on over 15 sites within its ∼140 amino acid-long C-terminus (CT). Phosphorylation of Cx43CT on S255, S262, S279, and S282 by ERK has been widely documented in several cell lines, by many investigators. Phosphorylation of these sites by JNK and p38, on the other hand, is not well-established. Indeed, ERK is a kinase activated by growth factors and is upregulated in diseases, such as cancer. JNK and p38, however, have a largely tumor-suppressive function due to their stress-activated and apoptotic role. We investigated substrate specificity of all three MAPKs toward Cx43CT, first by using purified proteins, and then in two cell lines (MDCK - non-cancerous, epithelial cells and porcine PAECs – pulmonary artery endothelial cells). Cx43 phosphorylation was monitored through gel-shift assays on an SDS-PAGE, immunodetection with phospho-Cx43 antibodies, and LC-MS/MS phosphoproteomic analyses. Our results demonstrate that p38 and JNK specificity differ from each other and from ERK. JNK has a strong preference for S255, S262, and S279, while p38 readily phosphorylates S262, S279, and S282. While we confirmed that ERK can phosphorylate all four serines (255, 262, 279, and 282), we also identified T290 as a novel ERK phosphorylation site. In addition, we assessed Cx43 GJ function upon activation or inhibition of each MAPK in PAECs. This work underscores the importance of delineating the effects of ERK, JNK, and p38 signaling on Cx43 and GJ function.
