## Supplemental Table 1 for "Differential substrate specificity of ERK, JNK, and p38 MAP kinases toward Connexin 43"

### Sheet: Table of Phosphopeptides
				Relative Abundances												Fold Change Over No Kinase Condition												Mean Peptide Abundance Normalized
Annotated Sequence	Modifications	Cx43 Site	Gene Name	(-) 1	Erk2_1	JNK2_1	p38a_1	(-) 2	Erk2_2	JNK2_2	p38a_2	(-) 3	Erk2_3	JNK2_3	p38a_3	(-) 1	Erk2_1	JNK2_1	p38a_1	(-) 2	Erk2_2	JNK2_2	p38a_2	(-) 3	Erk2_3	JNK2_3	p38a_3	(-) 1	Erk2_1	JNK2_1	p38a_1	(-) 2	Erk2_2	JNK2_2	p38a_2	(-) 3	Erk2_3	JNK2_3	p38a_3	(-)	Erk	JNK	p38a
dcGsPk	S4	S262	Cx43	30638.9	1.30368e+06	1011295	614471	55445.9	1.20976e+06	737387	571611	48624.4	768396	666445	629908	1	42.5498	33.0069	20.0553	1	21.8188	13.2992	10.3093	1	15.8027	13.706	12.9546	0.0480757	2.04561	1.58683	0.96417	0.0870005	1.89825	1.15704	0.896918	0.0762968	1.2057	1.04572	0.988393	0.0704576	1.71652	1.2632	0.949827
eLIFEEtAR	T7		MAPK1	3418.02	126022	17677.8	9749.63	4195.55	119223	20506.8	12232.9	4353.75	98354.6	19354.7	5713.95	1	36.8701	5.17195	2.85243	1	28.4164	4.88775	2.91569	1	22.5908	4.44553	1.31242	0.0930488	3.43072	0.481244	0.265415	0.114216	3.2456	0.558259	0.333018	0.118522	2.67751	0.526895	0.155551	0.108596	3.11794	0.522132	0.251328
hENVIGLLDVFtPAR	T12		MAPK14	1000	3457.98	3872.33	18091.7	1000	4607.93	4499.78	19274.5	435.014	4305.85	5935.66	16188.1	1	3.45798	3.87233	18.0917	1	4.60793	4.49978	19.2745	1	9.89819	13.6448	37.2129	0.145157	0.501951	0.562097	2.62615	0.145157	0.668874	0.653176	2.79784	0.0631455	0.625026	0.861605	2.34983	0.11782	0.598617	0.692293	2.59127
hTDDEmtGyVATR	T2		MAPK14	2090.36	8103.15	10026.8	85528.2	5059.47	8519.48	9056.06	78195.7	2561.94	10811.2	7625.2	61094.8	1	3.87644	4.79669	40.9156	1	1.68387	1.78992	15.4553	1	4.21993	2.97634	23.8471	0.0868953	0.336845	0.41681	3.55538	0.21032	0.354152	0.376457	3.25057	0.106499	0.449417	0.316977	2.53969	0.134571	0.380138	0.370081	3.11521
hTDDEmtGyVATR	T7		MAPK14	14723.4	95259.7	62353.6	3.55988e+06	23887.8	177688	41612.9	3.49203e+06	19101.5	203562	42114.7	3.09666e+06	1	6.46998	4.23501	241.785	1	7.43845	1.74202	146.185	1	10.6569	2.20479	162.116	0.0163157	0.105562	0.069097	3.94488	0.0264712	0.196905	0.0461133	3.86969	0.0211673	0.225577	0.0466693	3.43155	0.0213181	0.176015	0.0539599	3.74871
hTDDEmtGyVATR	T7Y9		MAPK14	9357.53	183625	175803	6.11093e+06	33669.9	321326	93187.2	5.82424e+06	19207.3	310460	113914	5.20138e+06	1	19.6232	18.7873	653.049	1	9.54343	2.76767	172.981	1	16.1636	5.93076	270.802	0.0061037	0.119774	0.114672	3.98602	0.0219621	0.209593	0.0607838	3.79902	0.0125285	0.202506	0.0743035	3.39274	0.0135314	0.177291	0.0832531	3.72592
hTDDEmtGyVATR	Y9		MAPK14	14939.1	59101.4	27061.9	3.60827e+06	19624.5	130287	27661.5	3.61197e+06	12800.1	138728	27389.2	3.21311e+06	1	3.95615	1.81148	241.532	1	6.63901	1.40954	184.055	1	10.8381	2.13977	251.022	0.0164604	0.0651199	0.0298177	3.97571	0.0216229	0.143554	0.0304784	3.97979	0.0141036	0.152856	0.0301784	3.54031	0.0173956	0.12051	0.0301581	3.83194
isVDEALR	S2		MAPK9	16090.6	64591.7	3.72855e+06	3000	47069.2	90778.4	2.35405e+06	19039.4	44901.4	68181.5	1.72677e+06	12341.2	1	4.01426	231.723	0.186445	1	1.92862	50.0126	0.404498	1	1.51847	38.4569	0.274852	0.0236181	0.0948093	5.47286	0.00440347	0.0690893	0.133247	3.45534	0.0279464	0.0659073	0.100078	2.53459	0.0181148	0.0528716	0.109378	3.82093	0.0168216
lQPtVR	T4		MAPK9	2544.3	2256.4	684013	3000	10734.2	3000	645202	3000	14959	3000	548408	3000	1	0.886847	268.842	1.17911	1	0.279481	60.1072	0.279481	1	0.200548	36.6606	0.200548	0.0158761	0.0140797	4.26815	0.0187196	0.06698	0.0187196	4.02598	0.0187196	0.0933424	0.0187196	3.42199	0.0187196	0.0587328	0.017173	3.90537	0.0187196
lVtGDR	T3	T290	Cx43	336815	8790221	2.65224e+06	1.14419e+06	319030	10354338	2.83713e+06	1.23642e+06	229917	9050883	2.42578e+06	1.03422e+06	1	26.098	7.87447	3.39709	1	32.4557	8.89302	3.87557	1	39.3659	10.5507	4.49824	0.100016	2.61023	0.787577	0.339765	0.094735	3.07469	0.84248	0.367152	0.0682732	2.68764	0.720329	0.307109	0.0876749	2.79085	0.783462	0.338009
mGQAGStISNSHAQPFDFPDDNQNAk	S6	S325	Cx43	92325.8	703827	2.25626e+06	279062	244757	1.02908e+06	2.86148e+06	351902	237788	719305	2.8485e+06	321137	1	7.6233	24.438	3.02258	1	4.20451	11.6911	1.43776	1	3.02499	11.9792	1.35052	0.0927476	0.707043	2.26657	0.280337	0.245875	1.03378	2.87455	0.353509	0.238874	0.722591	2.86152	0.322604	0.192499	0.821139	2.66755	0.318817
mGQAGStISNSHAQPFDFPDDNQNAk	S6T7	S325, T326	Cx43	736.527	51478.7	70698.2	34094.1	7182.46	59181.6	85729.5	38464.5	8213.3	38109.5	79866	31611.2	1	69.8939	95.9886	46.2904	1	8.23974	11.936	5.35534	1	4.63997	9.72399	3.84878	0.017489	1.22237	1.67874	0.809572	0.170549	1.40528	2.03566	0.913347	0.195026	0.904917	1.89643	0.750613	0.127688	1.17752	1.87028	0.82451
mGQAGStISNSHAQPFDFPDDNQNAk	T7	T326	Cx43	75298	681948	734029	224434	151049	1.06569e+06	926367	257482	133767	764455	880186	221327	1	9.05665	9.74831	2.98061	1	7.05523	6.13289	1.70463	1	5.71483	6.58	1.65457	0.147739	1.33802	1.44021	0.440353	0.296367	2.09094	1.81759	0.505194	0.262458	1.4999	1.72698	0.434256	0.235521	1.64295	1.66159	0.459934
qASEQNWANYsAEQNR	S11	S314	Cx43	84653	324660	258963	299200	118428	439158	279424	342882	103868	378014	277016	326906	1	3.83518	3.05911	3.53443	1	3.70822	2.35944	2.89527	1	3.63938	2.66701	3.14733	0.314192	1.20498	0.961146	1.11049	0.43955	1.62995	1.03709	1.27262	0.385508	1.40301	1.02815	1.21332	0.37975	1.41265	1.0088	1.19881
qASEQNWANYsAEQNR	S3	S306	Cx43	11671.7	27111.7	46622.6	15778	18791.8	57085.5	63557.8	22744.9	15001.6	32853.1	37456.9	18631.6	1	2.32285	3.9945	1.35181	1	3.03779	3.38222	1.21036	1	2.18998	2.49686	1.24197	0.381317	0.885743	1.52317	0.515469	0.613931	1.865	2.07645	0.74308	0.490105	1.07332	1.22373	0.608697	0.495118	1.27469	1.60778	0.622415
rIsVDEALR	S3		MAPK9	20290.4	27501	2.91122e+06	5000	72516.1	18847.2	1.63318e+06	5000	47704.4	16678.6	1.29592e+06	8096.7	1	1.35537	143.478	0.246422	1	0.259903	22.5216	0.0689502	1	0.349624	27.1656	0.169727	0.0401661	0.0544399	5.76293	0.00989781	0.14355	0.0373091	3.23298	0.00989781	0.0944338	0.0330163	2.56535	0.0160279	0.0927167	0.0415884	3.85375	0.0119412
sDPYHATTGPLsPSk	S12	S255	Cx43	666627	33540924	52032840	8488625	1.32005e+06	17073220	21497510	4690879	900630	13802968	17491986	3.62157e+06	1	50.3144	78.054	12.7337	1	12.9338	16.2854	3.55357	1	15.3259	19.4219	4.02115	0.0456782	2.29827	3.56536	0.581652	0.0904514	1.16988	1.47304	0.321425	0.0617124	0.945798	1.19857	0.248155	0.0659473	1.47132	2.07899	0.383744
sDPYHATTGPLsPSk	T7S12	T250 S255	Cx43	2631.24	98140	230076	28686.7	9718.6	79982.5	133426	24497.5	8814.48	68423.8	116210	19153.7	1	37.298	87.44	10.9023	1	8.22983	13.7289	2.52069	1	7.76266	13.184	2.17298	0.0385173	1.43662	3.36795	0.419928	0.142265	1.17082	1.95314	0.358605	0.12903	1.00162	1.70114	0.280379	0.103271	1.20302	2.34074	0.352971
sDPYHATTGPLsPSkDcGSPk	S12	S255	Cx43	94614.6	1.42668e+08	1.96624e+08	4.84478e+07	1.90985e+07	3.01196e+08	3.61965e+08	7.61053e+07	2.53886e+07	2.21724e+08	3.91924e+08	7.97812e+07	1	1507.88	2078.16	512.054	1	15.7707	18.9525	3.98489	1	8.73323	15.437	3.14241	0.000608775	0.91796	1.26513	0.311725	0.122885	1.93797	2.32897	0.489681	0.163357	1.42663	2.52174	0.513333	0.0956167	1.42752	2.03861	0.438247
sDPYHATTGPLsPSkDcGSPk	S12S19	S255 S262	Cx43	11068.9	4.09712e+06	4.72271e+06	779556	403042	7.2774e+06	6.71671e+06	903127	440519	4.54049e+06	6.01546e+06	596940	1	370.148	426.666	70.4279	1	18.0562	16.6651	2.24078	1	10.3071	13.6554	1.35508	0.00363866	1.34684	1.55249	0.256263	0.132492	2.3923	2.20798	0.296885	0.144812	1.4926	1.97746	0.196232	0.0936474	1.74391	1.91265	0.249793
sDPYHATTGPLsPSkDcGSPk	T7	T250	Cx43	2000	9.21887e+06	1.32421e+07	2.8321e+06	1.41375e+06	19749761	2.47351e+07	5.867e+06	1.80982e+06	1.70856e+07	3.01531e+07	6.28176e+06	1	4609.43	6621.05	1416.05	1	13.9697	17.496	4.14995	1	9.44047	16.6608	3.47093	0.000181281	0.835604	1.20027	0.256704	0.128144	1.79013	2.242	0.531789	0.164043	1.54865	2.7331	0.569383	0.0974561	1.39146	2.05846	0.452625
tAcTNFMMtPYVVTR	T9		MAPK9	6543.03	32768.6	274899	25800.2	23535.5	46608.4	249547	25746.3	18619.9	35441.3	230884	23774.5	1	5.00816	42.0141	3.94316	1	1.98034	10.603	1.09394	1	1.9034	12.3998	1.27683	0.0789769	0.395529	3.31814	0.311419	0.284083	0.562581	3.01213	0.310768	0.22475	0.42779	2.78686	0.286967	0.195937	0.461967	3.03905	0.303051
tAcTNFMMtPYVVTR	T9Y11		MAPK9	78633.5	205883	8.70234e+06	58313.9	693302	223385	7.5171e+06	52500.9	494596	227957	6.28347e+06	44431.1	1	2.61826	110.67	0.741591	1	0.322204	10.8425	0.0757258	1	0.460895	12.7043	0.0898331	0.038386	0.100505	4.24817	0.0284667	0.338445	0.109048	3.66958	0.025629	0.241444	0.11128	3.06736	0.0216896	0.206092	0.106944	3.6617	0.0252618
tAcTNFMMtPYVVTR	T9Y11T14		MAPK9	1670.82	14650	51215.9	6764.89	5687.86	23142	47723.2	9310.1	5500.62	17937.6	48580.6	7098.45	1	8.76812	30.6531	4.04884	1	4.06867	8.39037	1.63684	1	3.26102	8.83183	1.29048	0.0837918	0.734697	2.56848	0.339259	0.285246	1.16057	2.39332	0.466901	0.275856	0.899573	2.43632	0.355987	0.214965	0.931614	2.46604	0.387383
tAcTNFMMtPYVVTR	Y11		MAPK9	2886.42	10262.2	86152.8	9458.01	10247.6	23633.2	94367.5	8996.03	7893.06	14308.9	84501.2	10641.9	1	3.55535	29.8476	3.27672	1	2.30622	9.20874	0.877867	1	1.81284	10.7058	1.34826	0.0953273	0.338922	2.84529	0.312361	0.338438	0.780513	3.11659	0.297104	0.260677	0.472567	2.79075	0.351462	0.231481	0.530667	2.91754	0.320309
vADPDHDHTGFLTEyVATR	T13		MAPK1	2169.69	130832	33399.6	19749.4	5072.02	144198	33948	14809.6	3073.81	123543	33926.7	10310.4	1	60.2996	15.3937	9.10239	1	28.43	6.6932	2.91986	1	40.1921	11.0374	3.35428	0.0469096	2.82863	0.722112	0.42699	0.109659	3.11761	0.73397	0.320189	0.0664569	2.67105	0.733509	0.222915	0.0743419	2.87243	0.729864	0.323365
vADPDHDHTGFLTEyVATR	T13Y15		MAPK1	6000	8.41415e+06	65743.6	669629	10522.8	9.05102e+06	74651.6	623120	8182.57	7.57152e+06	66299.1	168955	1	1402.36	10.9573	111.605	1	860.137	7.09429	59.2163	1	925.322	8.10247	20.6481	0.00269362	3.77743	0.0295147	0.300622	0.00472406	4.06334	0.0335139	0.279742	0.00367346	3.39914	0.0297641	0.07585	0.00369705	3.74663	0.0309309	0.218738
vADPDHDHTGFLTEyVATR	T18		MAPK1	3798.68	190331	32521.5	24893.1	8458.52	243245	40702.8	22615.6	5668.9	205997	37240.8	16371.8	1	50.1044	8.56127	6.55309	1	28.7574	4.81205	2.67371	1	36.3381	6.56932	2.88801	0.0547989	2.74567	0.469148	0.359102	0.122021	3.509	0.58717	0.326248	0.0817782	2.97167	0.537227	0.236176	0.0861992	3.07544	0.531182	0.307175
vADPDHDHTGFLTEyVATR	Y15		MAPK1	19177.3	7.89975e+07	323229	6.63071e+06	29605.1	9.41222e+07	348971	6.38783e+06	24060.7	8.18361e+07	362234	2.04099e+06	1	4119.32	16.8547	345.758	1	3179.26	11.7876	215.768	1	3401.23	15.055	84.8265	0.000848796	3.49646	0.0143062	0.293478	0.00131033	4.16589	0.0154456	0.282728	0.00106494	3.6221	0.0160326	0.0903349	0.00107469	3.76148	0.0152615	0.22218
vADPDHDHTGFLTEyVATR	Y15T18		MAPK1	3782.39	335183	48720.7	41920.8	10885.8	410283	70293.8	41484.8	7962.28	332904	64658.4	30691.3	1	88.6168	12.8809	11.0832	1	37.6896	6.45736	3.81089	1	41.8102	8.12059	3.85459	0.032449	2.87553	0.417973	0.359637	0.0933893	3.5198	0.603048	0.355896	0.0683081	2.85597	0.554702	0.2633	0.0647154	3.08377	0.525241	0.326278
vIEQLGtPSAEFMk	S9		MAPK9	7150.69	20318.3	646194	1000	24837.9	20467.3	584424	1000	25431.3	20949.2	498061	1000	1	2.84145	90.3681	0.139847	1	0.824035	23.5295	0.040261	1	0.823759	19.5846	0.0393217	0.046362	0.131735	4.18964	0.00648356	0.161038	0.132701	3.78915	0.00648356	0.164885	0.135826	3.22921	0.00648356	0.124095	0.133421	3.736	0.00648356
vIEQLGtPSAEFMk	T7		MAPK9	218345	377814	2.87072e+07	28499.9	1.96222e+06	371653	2.80252e+07	27519	1.67736e+06	386790	2.66762e+07	26799.5	1	1.73035	131.476	0.130526	1	0.189405	14.2824	0.0140244	1	0.230595	15.9037	0.0159772	0.029611	0.0512374	3.89314	0.00386502	0.266107	0.0504018	3.80065	0.00373199	0.227475	0.0524546	3.6177	0.00363442	0.174398	0.0513646	3.77049	0.00374381
vIEQLGtPSAEFMk	T7S9		MAPK9	9209.64	32144.2	664598	13734.8	28560.2	36981.3	584386	12713.1	26253	29453.9	512932	9574.23	1	3.49028	72.1633	1.49135	1	1.29485	20.4615	0.445133	1	1.12192	19.538	0.364691	0.05637	0.196747	4.06784	0.0840674	0.174811	0.226354	3.57689	0.0778139	0.160688	0.18028	3.13953	0.0586016	0.130623	0.201127	3.59476	0.0734943
yAYFNGcSSPTAPLsPMsPPGYk	S15	S279	Cx43	262028	13632721	3.23025e+07	7684657	2.76426e+06	21048238	4.80585e+07	11135053	3.49926e+06	17575884	5.32481e+07	12097135	1	52.0278	123.279	29.3276	1	7.61442	17.3857	4.02822	1	5.02274	15.2169	3.45705	0.0140807	0.732586	1.73585	0.412953	0.148544	1.13108	2.58254	0.598368	0.188041	0.944482	2.86141	0.650068	0.116889	0.936048	2.39327	0.553797
yAYFNGcSSPTAPLsPMsPPGYk	S15S18	S279, S282	Cx43	227435	2.95435e+07	3.79685e+07	4.0032e+06	3.23949e+06	5.61799e+07	5.64753e+07	5.44534e+06	3.73506e+06	4.17178e+07	5.51135e+07	2.4125e+06	1	129.898	166.942	17.6015	1	17.3422	17.4334	1.68093	1	11.1692	14.7557	0.645905	0.00921843	1.19746	1.53894	0.162258	0.131303	2.27709	2.28906	0.220711	0.15139	1.69091	2.23387	0.0977836	0.0973039	1.72182	2.02062	0.160251
yAYFNGcSSPTAPLsPMsPPGYk	S18	S282	Cx43	12006.8	4.40478e+06	3.1448e+06	1.31747e+06	266079	5.84175e+06	3.56329e+06	1.54154e+06	297301	4.71538e+06	3.88109e+06	1.51901e+06	1	366.857	261.919	109.727	1	21.9549	13.3919	5.79355	1	15.8606	13.0544	5.10932	0.00472329	1.73277	1.23712	0.518274	0.104671	2.29805	1.40174	0.606419	0.116954	1.85496	1.52676	0.597554	0.0754495	1.96193	1.38854	0.574082
yAYFNGcSSPTAPLsPMsPPGYk	S8S15	S272 S279	Cx43	1159.29	11970.7	120399	6989.92	10546.7	19527.1	161793	8240.63	11552.5	14148.4	162748	6545.85	1	10.3259	103.856	6.0295	1	1.85149	15.3406	0.781345	1	1.22471	14.0877	0.566618	0.0259725	0.26819	2.69741	0.156601	0.236287	0.437483	3.62479	0.184622	0.25882	0.31698	3.6462	0.146652	0.173693	0.340884	3.3228	0.162625
yAYFNGcSSPTAPLsPMsPPGYk	S8S18	S272 S282	Cx43	627.29	92115.4	103192	13694.4	9020.91	128742	126405	15258.3	7507.74	101376	117685	9114.31	1	146.847	164.505	21.8311	1	14.2716	14.0125	1.69144	1	13.5029	15.6752	1.21399	0.0103865	1.52522	1.70863	0.226748	0.149365	2.13167	2.09298	0.252642	0.124311	1.67855	1.9486	0.150912	0.0946874	1.77848	1.91673	0.2101
yAYFNGcSSPTAPLsPMsPPGYk	S9S15S18	S273 S279 S282	Cx43	18190.6	531305	1.15327e+06	86423.3	114333	1.0295e+06	1.76522e+06	108318	124725	743394	1.50525e+06	57217.6	1	29.2076	63.399	4.75098	1	9.00442	15.4393	0.947387	1	5.96025	12.0685	0.458748	0.0301621	0.880962	1.91225	0.143299	0.189577	1.70703	2.92693	0.179603	0.206809	1.23263	2.49588	0.0948731	0.142183	1.27354	2.44502	0.139258
yAYFNGcSSPTAPLsPMsPPGYk	S9T11S18	S273 T275 S282	Cx43	1860.78	86388.4	212869	17259.5	22659.9	179926	337835	25051.2	27578.5	135390	309775	13918.7	1	46.4258	114.397	9.27541	1	7.94032	14.909	1.10553	1	4.90925	11.2325	0.504694	0.0162927	0.756404	1.86385	0.151122	0.198406	1.57541	2.95803	0.219344	0.241473	1.18545	2.71235	0.12187	0.152057	1.17242	2.51141	0.164112
yIHsADIIHR	S4		MAPK14	4968.08	58437.8	71659.5	704798	11816.2	78843.3	76457.4	680914	11597.6	72728.3	72355	557723	1	11.7627	14.424	141.865	1	6.67245	6.47053	57.6253	1	6.27099	6.2388	48.0896	0.0248166	0.29191	0.357955	3.52062	0.0590247	0.393839	0.381921	3.40131	0.0579324	0.363294	0.361429	2.78595	0.0472579	0.349681	0.367102	3.23596
yQNLsPVGSGAYGSVcAAFDTk	S5		MAPK14	10797.6	82475.7	65200.7	558804	14469.5	132995	69544.6	544540	11969.2	125281	69760.6	563878	1	7.63837	6.03847	51.7528	1	9.19139	4.80628	37.6336	1	10.467	5.82834	47.1107	0.0575942	0.439926	0.347781	2.98066	0.0771806	0.709396	0.370951	2.90458	0.0638439	0.668252	0.372103	3.00773	0.0662062	0.605858	0.363612	2.96432
Peptides in green were manually validated, and quantitation was obtained from selected spectra (Figure S_)
