## Supplemental Table 2 for "Differential substrate specificity of ERK, JNK, and p38 MAP kinases toward Connexin 43"

### Sheet: Sheet1
Latchford et al supplemental Table 2
Two Way ANOVA, Tukey multiple comparisons, for Figure 9C									ANOVA results
									Two-way ANOVA	Ordinary
Within each column, compare rows (simple effects within columns)									Alpha	0.05
Number of families	3								Source of Variation	% of total variation	P value	P value summary	Significant?
Number of comparisons per family	66								Interaction	27.5	<0.0001	****	Yes
Alpha	0.05								Row Factor	1.087e-16	>0.9999	ns	No
									Column Factor	67.35	<0.0001	****	Yes
Tukey's multiple comparisons test	Mean Diff.	95.00% CI of diff.	Below threshold?	Summary	Adjusted P Value
									ANOVA table	SS	DF	MS	F (DFn, DFd)	P value
P0									Interaction	14155	22	643.4	F (22, 72) = 17.49	P<0.0001
Starvation Media vs. + MEK	4.314	-12.42 to 21.04	No	ns	0.9992				Row Factor	5.594e-14	11	5.085e-15	F (11, 72) = 1.382e-016	P>0.9999
Starvation Media vs. + EGF + MEK	-4.064	-20.79 to 12.67	No	ns	0.9995				Column Factor	34667	2	17333	F (2, 72) = 471.1	P<0.0001
Starvation Media vs. + EGF	-3.57	-20.30 to 13.16	No	ns	0.9999				Residual	2649	72	36.79
Starvation Media vs. + VEGF + MEK	-0.7973	-17.53 to 15.93	No	ns	>0.9999
Starvation Media vs. + VEGF	4.609	-12.12 to 21.34	No	ns	0.9986				Data summary
Starvation Media vs. + Anisomycin	36.57	19.84 to 53.30	Yes	****	<0.0001				Number of columns (Column Factor)	3
Starvation Media vs. + Anis + MEK	32.39	15.66 to 49.12	Yes	****	<0.0001				Number of rows (Row Factor)	12
Starvation Media vs. + Anis + MEK + JNK	5.62	-11.11 to 22.35	No	ns	0.9919				Number of values	108
Starvation Media vs. + Anis + MEK + p38	-5.169	-21.90 to 11.56	No	ns	0.996
Starvation Media vs. + Anis + MEK + JNK + p38	-21	-37.73 to -4.269	Yes	**	0.0035
Starvation Media vs. Full Media	-6.71	-23.44 to 10.02	No	ns	0.9682
+ MEK vs. + EGF + MEK	-8.377	-25.11 to 8.351	No	ns	0.8661
+ MEK vs. + EGF	-7.883	-24.61 to 8.845	No	ns	0.9065
+ MEK vs. + VEGF + MEK	-5.111	-21.84 to 11.62	No	ns	0.9964
+ MEK vs. + VEGF	0.2953	-16.43 to 17.02	No	ns	>0.9999
+ MEK vs. + Anisomycin	32.26	15.53 to 48.99	Yes	****	<0.0001
+ MEK vs. + Anis + MEK	28.08	11.35 to 44.80	Yes	****	<0.0001
+ MEK vs. + Anis + MEK + JNK	1.306	-15.42 to 18.03	No	ns	>0.9999
+ MEK vs. + Anis + MEK + p38	-9.483	-26.21 to 7.246	No	ns	0.7462
+ MEK vs. + Anis + MEK + JNK + p38	-25.31	-42.04 to -8.583	Yes	***	0.0002
+ MEK vs. Full Media	-11.02	-27.75 to 5.705	No	ns	0.5372
+ EGF + MEK vs. + EGF	0.4939	-16.23 to 17.22	No	ns	>0.9999
+ EGF + MEK vs. + VEGF + MEK	3.266	-13.46 to 20.00	No	ns	>0.9999
+ EGF + MEK vs. + VEGF	8.673	-8.056 to 25.40	No	ns	0.8379
+ EGF + MEK vs. + Anisomycin	40.64	23.91 to 57.36	Yes	****	<0.0001
+ EGF + MEK vs. + Anis + MEK	36.45	19.72 to 53.18	Yes	****	<0.0001
+ EGF + MEK vs. + Anis + MEK + JNK	9.683	-7.046 to 26.41	No	ns	0.7209
+ EGF + MEK vs. + Anis + MEK + p38	-1.105	-17.83 to 15.62	No	ns	>0.9999
+ EGF + MEK vs. + Anis + MEK + JNK + p38	-16.93	-33.66 to -0.2055	Yes	*	0.0446
+ EGF + MEK vs. Full Media	-2.646	-19.37 to 14.08	No	ns	>0.9999
+ EGF vs. + VEGF + MEK	2.772	-13.96 to 19.50	No	ns	>0.9999
+ EGF vs. + VEGF	8.179	-8.550 to 24.91	No	ns	0.8834
+ EGF vs. + Anisomycin	40.14	23.41 to 56.87	Yes	****	<0.0001
+ EGF vs. + Anis + MEK	35.96	19.23 to 52.69	Yes	****	<0.0001
+ EGF vs. + Anis + MEK + JNK	9.189	-7.540 to 25.92	No	ns	0.7816
+ EGF vs. + Anis + MEK + p38	-1.599	-18.33 to 15.13	No	ns	>0.9999
+ EGF vs. + Anis + MEK + JNK + p38	-17.43	-34.16 to -0.6994	Yes	*	0.0337
+ EGF vs. Full Media	-3.14	-19.87 to 13.59	No	ns	>0.9999
+ VEGF + MEK vs. + VEGF	5.406	-11.32 to 22.14	No	ns	0.9942
+ VEGF + MEK vs. + Anisomycin	37.37	20.64 to 54.10	Yes	****	<0.0001
+ VEGF + MEK vs. + Anis + MEK	33.19	16.46 to 49.92	Yes	****	<0.0001
+ VEGF + MEK vs. + Anis + MEK + JNK	6.417	-10.31 to 23.15	No	ns	0.9771
+ VEGF + MEK vs. + Anis + MEK + p38	-4.372	-21.10 to 12.36	No	ns	0.9991
+ VEGF + MEK vs. + Anis + MEK + JNK + p38	-20.2	-36.93 to -3.472	Yes	**	0.006
+ VEGF + MEK vs. Full Media	-5.912	-22.64 to 10.82	No	ns	0.9879
+ VEGF vs. + Anisomycin	31.96	15.23 to 48.69	Yes	****	<0.0001
+ VEGF vs. + Anis + MEK	27.78	11.05 to 44.51	Yes	****	<0.0001
+ VEGF vs. + Anis + MEK + JNK	1.01	-15.72 to 17.74	No	ns	>0.9999
+ VEGF vs. + Anis + MEK + p38	-9.778	-26.51 to 6.951	No	ns	0.7086
+ VEGF vs. + Anis + MEK + JNK + p38	-25.61	-42.34 to -8.878	Yes	***	0.0001
+ VEGF vs. Full Media	-11.32	-28.05 to 5.410	No	ns	0.4961
+ Anisomycin vs. + Anis + MEK	-4.182	-20.91 to 12.55	No	ns	0.9994
+ Anisomycin vs. + Anis + MEK + JNK	-30.95	-47.68 to -14.22	Yes	****	<0.0001
+ Anisomycin vs. + Anis + MEK + p38	-41.74	-58.47 to -25.01	Yes	****	<0.0001
+ Anisomycin vs. + Anis + MEK + JNK + p38	-57.57	-74.30 to -40.84	Yes	****	<0.0001
+ Anisomycin vs. Full Media	-43.28	-60.01 to -26.55	Yes	****	<0.0001
+ Anis + MEK vs. + Anis + MEK + JNK	-26.77	-43.50 to -10.04	Yes	****	<0.0001
+ Anis + MEK vs. + Anis + MEK + p38	-37.56	-54.29 to -20.83	Yes	****	<0.0001
+ Anis + MEK vs. + Anis + MEK + JNK + p38	-53.39	-70.12 to -36.66	Yes	****	<0.0001
+ Anis + MEK vs. Full Media	-39.1	-55.83 to -22.37	Yes	****	<0.0001
+ Anis + MEK + JNK vs. + Anis + MEK + p38	-10.79	-27.52 to 5.940	No	ns	0.5701
+ Anis + MEK + JNK vs. + Anis + MEK + JNK + p38	-26.62	-43.35 to -9.889	Yes	****	<0.0001
+ Anis + MEK + JNK vs. Full Media	-12.33	-29.06 to 4.400	No	ns	0.3632
+ Anis + MEK + p38 vs. + Anis + MEK + JNK + p38	-15.83	-32.56 to 0.8997	No	ns	0.0806
+ Anis + MEK + p38 vs. Full Media	-1.541	-18.27 to 15.19	No	ns	>0.9999
+ Anis + MEK + JNK + p38 vs. Full Media	14.29	-2.441 to 31.02	No	ns	0.1686
P1
Starvation Media vs. + MEK	-3.468	-20.20 to 13.26	No	ns	>0.9999
Starvation Media vs. + EGF + MEK	-2.728	-19.46 to 14.00	No	ns	>0.9999
Starvation Media vs. + EGF	-2.31	-19.04 to 14.42	No	ns	>0.9999
Starvation Media vs. + VEGF + MEK	-0.4166	-17.15 to 16.31	No	ns	>0.9999
Starvation Media vs. + VEGF	-4.114	-20.84 to 12.61	No	ns	0.9995
Starvation Media vs. + Anisomycin	-7.148	-23.88 to 9.581	No	ns	0.9504
Starvation Media vs. + Anis + MEK	-11.92	-28.65 to 4.805	No	ns	0.4146
Starvation Media vs. + Anis + MEK + JNK	-3.185	-19.91 to 13.54	No	ns	>0.9999
Starvation Media vs. + Anis + MEK + p38	4.989	-11.74 to 21.72	No	ns	0.9971
Starvation Media vs. + Anis + MEK + JNK + p38	16.48	-0.2483 to 33.21	No	ns	0.0572
Starvation Media vs. Full Media	3.151	-13.58 to 19.88	No	ns	>0.9999
+ MEK vs. + EGF + MEK	0.7407	-15.99 to 17.47	No	ns	>0.9999
+ MEK vs. + EGF	1.158	-15.57 to 17.89	No	ns	>0.9999
+ MEK vs. + VEGF + MEK	3.052	-13.68 to 19.78	No	ns	>0.9999
+ MEK vs. + VEGF	-0.6457	-17.37 to 16.08	No	ns	>0.9999
+ MEK vs. + Anisomycin	-3.68	-20.41 to 13.05	No	ns	0.9998
+ MEK vs. + Anis + MEK	-8.456	-25.18 to 8.273	No	ns	0.8589
+ MEK vs. + Anis + MEK + JNK	0.2832	-16.45 to 17.01	No	ns	>0.9999
+ MEK vs. + Anis + MEK + p38	8.457	-8.272 to 25.19	No	ns	0.8588
+ MEK vs. + Anis + MEK + JNK + p38	19.95	3.220 to 36.68	Yes	**	0.0071
+ MEK vs. Full Media	6.62	-10.11 to 23.35	No	ns	0.9712
+ EGF + MEK vs. + EGF	0.4173	-16.31 to 17.15	No	ns	>0.9999
+ EGF + MEK vs. + VEGF + MEK	2.311	-14.42 to 19.04	No	ns	>0.9999
+ EGF + MEK vs. + VEGF	-1.386	-18.12 to 15.34	No	ns	>0.9999
+ EGF + MEK vs. + Anisomycin	-4.42	-21.15 to 12.31	No	ns	0.999
+ EGF + MEK vs. + Anis + MEK	-9.196	-25.93 to 7.532	No	ns	0.7808
+ EGF + MEK vs. + Anis + MEK + JNK	-0.4576	-17.19 to 16.27	No	ns	>0.9999
+ EGF + MEK vs. + Anis + MEK + p38	7.716	-9.012 to 24.45	No	ns	0.9181
+ EGF + MEK vs. + Anis + MEK + JNK + p38	19.21	2.479 to 35.94	Yes	*	0.0115
+ EGF + MEK vs. Full Media	5.879	-10.85 to 22.61	No	ns	0.9884
+ EGF vs. + VEGF + MEK	1.894	-14.84 to 18.62	No	ns	>0.9999
+ EGF vs. + VEGF	-1.804	-18.53 to 14.93	No	ns	>0.9999
+ EGF vs. + Anisomycin	-4.838	-21.57 to 11.89	No	ns	0.9978
+ EGF vs. + Anis + MEK	-9.614	-26.34 to 7.115	No	ns	0.7297
+ EGF vs. + Anis + MEK + JNK	-0.8749	-17.60 to 15.85	No	ns	>0.9999
+ EGF vs. + Anis + MEK + p38	7.299	-9.430 to 24.03	No	ns	0.9429
+ EGF vs. + Anis + MEK + JNK + p38	18.79	2.062 to 35.52	Yes	*	0.0149
+ EGF vs. Full Media	5.462	-11.27 to 22.19	No	ns	0.9936
+ VEGF + MEK vs. + VEGF	-3.697	-20.43 to 13.03	No	ns	0.9998
+ VEGF + MEK vs. + Anisomycin	-6.731	-23.46 to 9.997	No	ns	0.9675
+ VEGF + MEK vs. + Anis + MEK	-11.51	-28.24 to 5.222	No	ns	0.4702
+ VEGF + MEK vs. + Anis + MEK + JNK	-2.769	-19.50 to 13.96	No	ns	>0.9999
+ VEGF + MEK vs. + Anis + MEK + p38	5.406	-11.32 to 22.13	No	ns	0.9942
+ VEGF + MEK vs. + Anis + MEK + JNK + p38	16.9	0.1684 to 33.63	Yes	*	0.0456
+ VEGF + MEK vs. Full Media	3.568	-13.16 to 20.30	No	ns	0.9999
+ VEGF vs. + Anisomycin	-3.034	-19.76 to 13.69	No	ns	>0.9999
+ VEGF vs. + Anis + MEK	-7.81	-24.54 to 8.919	No	ns	0.9117
+ VEGF vs. + Anis + MEK + JNK	0.9289	-15.80 to 17.66	No	ns	>0.9999
+ VEGF vs. + Anis + MEK + p38	9.103	-7.626 to 25.83	No	ns	0.7916
+ VEGF vs. + Anis + MEK + JNK + p38	20.59	3.866 to 37.32	Yes	**	0.0046
+ VEGF vs. Full Media	7.265	-9.464 to 23.99	No	ns	0.9446
+ Anisomycin vs. + Anis + MEK	-4.776	-21.50 to 11.95	No	ns	0.998
+ Anisomycin vs. + Anis + MEK + JNK	3.963	-12.77 to 20.69	No	ns	0.9996
+ Anisomycin vs. + Anis + MEK + p38	12.14	-4.592 to 28.87	No	ns	0.3872
+ Anisomycin vs. + Anis + MEK + JNK + p38	23.63	6.900 to 40.36	Yes	***	0.0005
+ Anisomycin vs. Full Media	10.3	-6.429 to 27.03	No	ns	0.6384
+ Anis + MEK vs. + Anis + MEK + JNK	8.739	-7.990 to 25.47	No	ns	0.8312
+ Anis + MEK vs. + Anis + MEK + p38	16.91	0.1840 to 33.64	Yes	*	0.0452
+ Anis + MEK vs. + Anis + MEK + JNK + p38	28.4	11.68 to 45.13	Yes	****	<0.0001
+ Anis + MEK vs. Full Media	15.08	-1.654 to 31.80	No	ns	0.1172
+ Anis + MEK + JNK vs. + Anis + MEK + p38	8.174	-8.555 to 24.90	No	ns	0.8838
+ Anis + MEK + JNK vs. + Anis + MEK + JNK + p38	19.67	2.937 to 36.39	Yes	**	0.0086
+ Anis + MEK + JNK vs. Full Media	6.336	-10.39 to 23.07	No	ns	0.9792
+ Anis + MEK + p38 vs. + Anis + MEK + JNK + p38	11.49	-5.237 to 28.22	No	ns	0.4723
+ Anis + MEK + p38 vs. Full Media	-1.838	-18.57 to 14.89	No	ns	>0.9999
+ Anis + MEK + JNK + p38 vs. Full Media	-13.33	-30.06 to 3.400	No	ns	0.2518
P2
Starvation Media vs. + MEK	-0.8454	-17.57 to 15.88	No	ns	>0.9999
Starvation Media vs. + EGF + MEK	6.791	-9.938 to 23.52	No	ns	0.9653
Starvation Media vs. + EGF	5.88	-10.85 to 22.61	No	ns	0.9884
Starvation Media vs. + VEGF + MEK	1.214	-15.51 to 17.94	No	ns	>0.9999
Starvation Media vs. + VEGF	-0.495	-17.22 to 16.23	No	ns	>0.9999
Starvation Media vs. + Anisomycin	-29.42	-46.15 to -12.69	Yes	****	<0.0001
Starvation Media vs. + Anis + MEK	-20.47	-37.19 to -3.737	Yes	**	0.0051
Starvation Media vs. + Anis + MEK + JNK	-2.434	-19.16 to 14.29	No	ns	>0.9999
Starvation Media vs. + Anis + MEK + p38	0.18	-16.55 to 16.91	No	ns	>0.9999
Starvation Media vs. + Anis + MEK + JNK + p38	4.517	-12.21 to 21.25	No	ns	0.9988
Starvation Media vs. Full Media	3.558	-13.17 to 20.29	No	ns	0.9999
+ MEK vs. + EGF + MEK	7.637	-9.092 to 24.37	No	ns	0.9233
+ MEK vs. + EGF	6.725	-10.00 to 23.45	No	ns	0.9677
+ MEK vs. + VEGF + MEK	2.059	-14.67 to 18.79	No	ns	>0.9999
+ MEK vs. + VEGF	0.3504	-16.38 to 17.08	No	ns	>0.9999
+ MEK vs. + Anisomycin	-28.58	-45.31 to -11.85	Yes	****	<0.0001
+ MEK vs. + Anis + MEK	-19.62	-36.35 to -2.891	Yes	**	0.0088
+ MEK vs. + Anis + MEK + JNK	-1.589	-18.32 to 15.14	No	ns	>0.9999
+ MEK vs. + Anis + MEK + p38	1.025	-15.70 to 17.75	No	ns	>0.9999
+ MEK vs. + Anis + MEK + JNK + p38	5.363	-11.37 to 22.09	No	ns	0.9945
+ MEK vs. Full Media	4.404	-12.33 to 21.13	No	ns	0.999
+ EGF + MEK vs. + EGF	-0.9113	-17.64 to 15.82	No	ns	>0.9999
+ EGF + MEK vs. + VEGF + MEK	-5.577	-22.31 to 11.15	No	ns	0.9924
+ EGF + MEK vs. + VEGF	-7.286	-24.02 to 9.443	No	ns	0.9436
+ EGF + MEK vs. + Anisomycin	-36.21	-52.94 to -19.49	Yes	****	<0.0001
+ EGF + MEK vs. + Anis + MEK	-27.26	-43.99 to -10.53	Yes	****	<0.0001
+ EGF + MEK vs. + Anis + MEK + JNK	-9.226	-25.95 to 7.503	No	ns	0.7774
+ EGF + MEK vs. + Anis + MEK + p38	-6.611	-23.34 to 10.12	No	ns	0.9715
+ EGF + MEK vs. + Anis + MEK + JNK + p38	-2.274	-19.00 to 14.45	No	ns	>0.9999
+ EGF + MEK vs. Full Media	-3.233	-19.96 to 13.50	No	ns	>0.9999
+ EGF vs. + VEGF + MEK	-4.666	-21.39 to 12.06	No	ns	0.9984
+ EGF vs. + VEGF	-6.375	-23.10 to 10.35	No	ns	0.9782
+ EGF vs. + Anisomycin	-35.3	-52.03 to -18.57	Yes	****	<0.0001
+ EGF vs. + Anis + MEK	-26.35	-43.07 to -9.617	Yes	****	<0.0001
+ EGF vs. + Anis + MEK + JNK	-8.314	-25.04 to 8.415	No	ns	0.8718
+ EGF vs. + Anis + MEK + p38	-5.7	-22.43 to 11.03	No	ns	0.991
+ EGF vs. + Anis + MEK + JNK + p38	-1.363	-18.09 to 15.37	No	ns	>0.9999
+ EGF vs. Full Media	-2.322	-19.05 to 14.41	No	ns	>0.9999
+ VEGF + MEK vs. + VEGF	-1.709	-18.44 to 15.02	No	ns	>0.9999
+ VEGF + MEK vs. + Anisomycin	-30.64	-47.37 to -13.91	Yes	****	<0.0001
+ VEGF + MEK vs. + Anis + MEK	-21.68	-38.41 to -4.951	Yes	**	0.0022
+ VEGF + MEK vs. + Anis + MEK + JNK	-3.648	-20.38 to 13.08	No	ns	0.9998
+ VEGF + MEK vs. + Anis + MEK + p38	-1.034	-17.76 to 15.69	No	ns	>0.9999
+ VEGF + MEK vs. + Anis + MEK + JNK + p38	3.303	-13.43 to 20.03	No	ns	>0.9999
+ VEGF + MEK vs. Full Media	2.344	-14.38 to 19.07	No	ns	>0.9999
+ VEGF vs. + Anisomycin	-28.93	-45.66 to -12.20	Yes	****	<0.0001
+ VEGF vs. + Anis + MEK	-19.97	-36.70 to -3.242	Yes	**	0.007
+ VEGF vs. + Anis + MEK + JNK	-1.939	-18.67 to 14.79	No	ns	>0.9999
+ VEGF vs. + Anis + MEK + p38	0.675	-16.05 to 17.40	No	ns	>0.9999
+ VEGF vs. + Anis + MEK + JNK + p38	5.012	-11.72 to 21.74	No	ns	0.9969
+ VEGF vs. Full Media	4.053	-12.68 to 20.78	No	ns	0.9996
+ Anisomycin vs. + Anis + MEK	8.958	-7.771 to 25.69	No	ns	0.8078
+ Anisomycin vs. + Anis + MEK + JNK	26.99	10.26 to 43.72	Yes	****	<0.0001
+ Anisomycin vs. + Anis + MEK + p38	29.6	12.87 to 46.33	Yes	****	<0.0001
+ Anisomycin vs. + Anis + MEK + JNK + p38	33.94	17.21 to 50.67	Yes	****	<0.0001
+ Anisomycin vs. Full Media	32.98	16.25 to 49.71	Yes	****	<0.0001
+ Anis + MEK vs. + Anis + MEK + JNK	18.03	1.302 to 34.76	Yes	*	0.0237
+ Anis + MEK vs. + Anis + MEK + p38	20.65	3.917 to 37.37	Yes	**	0.0045
+ Anis + MEK vs. + Anis + MEK + JNK + p38	24.98	8.254 to 41.71	Yes	***	0.0002
+ Anis + MEK vs. Full Media	24.02	7.295 to 40.75	Yes	***	0.0004
+ Anis + MEK + JNK vs. + Anis + MEK + p38	2.614	-14.11 to 19.34	No	ns	>0.9999
+ Anis + MEK + JNK vs. + Anis + MEK + JNK + p38	6.952	-9.777 to 23.68	No	ns	0.9591
+ Anis + MEK + JNK vs. Full Media	5.993	-10.74 to 22.72	No	ns	0.9865
+ Anis + MEK + p38 vs. + Anis + MEK + JNK + p38	4.337	-12.39 to 21.07	No	ns	0.9992
+ Anis + MEK + p38 vs. Full Media	3.378	-13.35 to 20.11	No	ns	>0.9999
+ Anis + MEK + JNK + p38 vs. Full Media	-0.959	-17.69 to 15.77	No	ns	>0.9999
Test details	Mean 1	Mean 2	Mean Diff.	SE of diff.	N1	N2	q	DF
P0
Starvation Media vs. + MEK	60.39	56.08	4.314	4.953	3	3	1.232	72
Starvation Media vs. + EGF + MEK	60.39	64.45	-4.064	4.953	3	3	1.16	72
Starvation Media vs. + EGF	60.39	63.96	-3.57	4.953	3	3	1.019	72
Starvation Media vs. + VEGF + MEK	60.39	61.19	-0.7973	4.953	3	3	0.2277	72
Starvation Media vs. + VEGF	60.39	55.78	4.609	4.953	3	3	1.316	72
Starvation Media vs. + Anisomycin	60.39	23.82	36.57	4.953	3	3	10.44	72
Starvation Media vs. + Anis + MEK	60.39	28	32.39	4.953	3	3	9.249	72
Starvation Media vs. + Anis + MEK + JNK	60.39	54.77	5.62	4.953	3	3	1.605	72
Starvation Media vs. + Anis + MEK + p38	60.39	65.56	-5.169	4.953	3	3	1.476	72
Starvation Media vs. + Anis + MEK + JNK + p38	60.39	81.39	-21	4.953	3	3	5.996	72
Starvation Media vs. Full Media	60.39	67.1	-6.71	4.953	3	3	1.916	72
+ MEK vs. + EGF + MEK	56.08	64.45	-8.377	4.953	3	3	2.392	72
+ MEK vs. + EGF	56.08	63.96	-7.883	4.953	3	3	2.251	72
+ MEK vs. + VEGF + MEK	56.08	61.19	-5.111	4.953	3	3	1.459	72
+ MEK vs. + VEGF	56.08	55.78	0.2953	4.953	3	3	0.08433	72
+ MEK vs. + Anisomycin	56.08	23.82	32.26	4.953	3	3	9.211	72
+ MEK vs. + Anis + MEK	56.08	28	28.08	4.953	3	3	8.017	72
+ MEK vs. + Anis + MEK + JNK	56.08	54.77	1.306	4.953	3	3	0.3729	72
+ MEK vs. + Anis + MEK + p38	56.08	65.56	-9.483	4.953	3	3	2.708	72
+ MEK vs. + Anis + MEK + JNK + p38	56.08	81.39	-25.31	4.953	3	3	7.228	72
+ MEK vs. Full Media	56.08	67.1	-11.02	4.953	3	3	3.148	72
+ EGF + MEK vs. + EGF	64.45	63.96	0.4939	4.953	3	3	0.141	72
+ EGF + MEK vs. + VEGF + MEK	64.45	61.19	3.266	4.953	3	3	0.9327	72
+ EGF + MEK vs. + VEGF	64.45	55.78	8.673	4.953	3	3	2.477	72
+ EGF + MEK vs. + Anisomycin	64.45	23.82	40.64	4.953	3	3	11.6	72
+ EGF + MEK vs. + Anis + MEK	64.45	28	36.45	4.953	3	3	10.41	72
+ EGF + MEK vs. + Anis + MEK + JNK	64.45	54.77	9.683	4.953	3	3	2.765	72
+ EGF + MEK vs. + Anis + MEK + p38	64.45	65.56	-1.105	4.953	3	3	0.3156	72
+ EGF + MEK vs. + Anis + MEK + JNK + p38	64.45	81.39	-16.93	4.953	3	3	4.836	72
+ EGF + MEK vs. Full Media	64.45	67.1	-2.646	4.953	3	3	0.7556	72
+ EGF vs. + VEGF + MEK	63.96	61.19	2.772	4.953	3	3	0.7917	72
+ EGF vs. + VEGF	63.96	55.78	8.179	4.953	3	3	2.335	72
+ EGF vs. + Anisomycin	63.96	23.82	40.14	4.953	3	3	11.46	72
+ EGF vs. + Anis + MEK	63.96	28	35.96	4.953	3	3	10.27	72
+ EGF vs. + Anis + MEK + JNK	63.96	54.77	9.189	4.953	3	3	2.624	72
+ EGF vs. + Anis + MEK + p38	63.96	65.56	-1.599	4.953	3	3	0.4566	72
+ EGF vs. + Anis + MEK + JNK + p38	63.96	81.39	-17.43	4.953	3	3	4.977	72
+ EGF vs. Full Media	63.96	67.1	-3.14	4.953	3	3	0.8966	72
+ VEGF + MEK vs. + VEGF	61.19	55.78	5.406	4.953	3	3	1.544	72
+ VEGF + MEK vs. + Anisomycin	61.19	23.82	37.37	4.953	3	3	10.67	72
+ VEGF + MEK vs. + Anis + MEK	61.19	28	33.19	4.953	3	3	9.477	72
+ VEGF + MEK vs. + Anis + MEK + JNK	61.19	54.77	6.417	4.953	3	3	1.832	72
+ VEGF + MEK vs. + Anis + MEK + p38	61.19	65.56	-4.372	4.953	3	3	1.248	72
+ VEGF + MEK vs. + Anis + MEK + JNK + p38	61.19	81.39	-20.2	4.953	3	3	5.768	72
+ VEGF + MEK vs. Full Media	61.19	67.1	-5.912	4.953	3	3	1.688	72
+ VEGF vs. + Anisomycin	55.78	23.82	31.96	4.953	3	3	9.127	72
+ VEGF vs. + Anis + MEK	55.78	28	27.78	4.953	3	3	7.933	72
+ VEGF vs. + Anis + MEK + JNK	55.78	54.77	1.01	4.953	3	3	0.2885	72
+ VEGF vs. + Anis + MEK + p38	55.78	65.56	-9.778	4.953	3	3	2.792	72
+ VEGF vs. + Anis + MEK + JNK + p38	55.78	81.39	-25.61	4.953	3	3	7.312	72
+ VEGF vs. Full Media	55.78	67.1	-11.32	4.953	3	3	3.232	72
+ Anisomycin vs. + Anis + MEK	23.82	28	-4.182	4.953	3	3	1.194	72
+ Anisomycin vs. + Anis + MEK + JNK	23.82	54.77	-30.95	4.953	3	3	8.838	72
+ Anisomycin vs. + Anis + MEK + p38	23.82	65.56	-41.74	4.953	3	3	11.92	72
+ Anisomycin vs. + Anis + MEK + JNK + p38	23.82	81.39	-57.57	4.953	3	3	16.44	72
+ Anisomycin vs. Full Media	23.82	67.1	-43.28	4.953	3	3	12.36	72
+ Anis + MEK vs. + Anis + MEK + JNK	28	54.77	-26.77	4.953	3	3	7.644	72
+ Anis + MEK vs. + Anis + MEK + p38	28	65.56	-37.56	4.953	3	3	10.72	72
+ Anis + MEK vs. + Anis + MEK + JNK + p38	28	81.39	-53.39	4.953	3	3	15.24	72
+ Anis + MEK vs. Full Media	28	67.1	-39.1	4.953	3	3	11.16	72
+ Anis + MEK + JNK vs. + Anis + MEK + p38	54.77	65.56	-10.79	4.953	3	3	3.081	72
+ Anis + MEK + JNK vs. + Anis + MEK + JNK + p38	54.77	81.39	-26.62	4.953	3	3	7.601	72
+ Anis + MEK + JNK vs. Full Media	54.77	67.1	-12.33	4.953	3	3	3.521	72
+ Anis + MEK + p38 vs. + Anis + MEK + JNK + p38	65.56	81.39	-15.83	4.953	3	3	4.52	72
+ Anis + MEK + p38 vs. Full Media	65.56	67.1	-1.541	4.953	3	3	0.44	72
+ Anis + MEK + JNK + p38 vs. Full Media	81.39	67.1	14.29	4.953	3	3	4.08	72
P1
Starvation Media vs. + MEK	28.79	32.26	-3.468	4.953	3	3	0.9904	72
Starvation Media vs. + EGF + MEK	28.79	31.52	-2.728	4.953	3	3	0.7789	72
Starvation Media vs. + EGF	28.79	31.1	-2.31	4.953	3	3	0.6597	72
Starvation Media vs. + VEGF + MEK	28.79	29.21	-0.4166	4.953	3	3	0.119	72
Starvation Media vs. + VEGF	28.79	32.91	-4.114	4.953	3	3	1.175	72
Starvation Media vs. + Anisomycin	28.79	35.94	-7.148	4.953	3	3	2.041	72
Starvation Media vs. + Anis + MEK	28.79	40.72	-11.92	4.953	3	3	3.405	72
Starvation Media vs. + Anis + MEK + JNK	28.79	31.98	-3.185	4.953	3	3	0.9095	72
Starvation Media vs. + Anis + MEK + p38	28.79	23.8	4.989	4.953	3	3	1.425	72
Starvation Media vs. + Anis + MEK + JNK + p38	28.79	12.31	16.48	4.953	3	3	4.706	72
Starvation Media vs. Full Media	28.79	25.64	3.151	4.953	3	3	0.8999	72
+ MEK vs. + EGF + MEK	32.26	31.52	0.7407	4.953	3	3	0.2115	72
+ MEK vs. + EGF	32.26	31.1	1.158	4.953	3	3	0.3307	72
+ MEK vs. + VEGF + MEK	32.26	29.21	3.052	4.953	3	3	0.8714	72
+ MEK vs. + VEGF	32.26	32.91	-0.6457	4.953	3	3	0.1844	72
+ MEK vs. + Anisomycin	32.26	35.94	-3.68	4.953	3	3	1.051	72
+ MEK vs. + Anis + MEK	32.26	40.72	-8.456	4.953	3	3	2.415	72
+ MEK vs. + Anis + MEK + JNK	32.26	31.98	0.2832	4.953	3	3	0.08085	72
+ MEK vs. + Anis + MEK + p38	32.26	23.8	8.457	4.953	3	3	2.415	72
+ MEK vs. + Anis + MEK + JNK + p38	32.26	12.31	19.95	4.953	3	3	5.696	72
+ MEK vs. Full Media	32.26	25.64	6.62	4.953	3	3	1.89	72
+ EGF + MEK vs. + EGF	31.52	31.1	0.4173	4.953	3	3	0.1192	72
+ EGF + MEK vs. + VEGF + MEK	31.52	29.21	2.311	4.953	3	3	0.6599	72
+ EGF + MEK vs. + VEGF	31.52	32.91	-1.386	4.953	3	3	0.3959	72
+ EGF + MEK vs. + Anisomycin	31.52	35.94	-4.42	4.953	3	3	1.262	72
+ EGF + MEK vs. + Anis + MEK	31.52	40.72	-9.196	4.953	3	3	2.626	72
+ EGF + MEK vs. + Anis + MEK + JNK	31.52	31.98	-0.4576	4.953	3	3	0.1307	72
+ EGF + MEK vs. + Anis + MEK + p38	31.52	23.8	7.716	4.953	3	3	2.203	72
+ EGF + MEK vs. + Anis + MEK + JNK + p38	31.52	12.31	19.21	4.953	3	3	5.485	72
+ EGF + MEK vs. Full Media	31.52	25.64	5.879	4.953	3	3	1.679	72
+ EGF vs. + VEGF + MEK	31.1	29.21	1.894	4.953	3	3	0.5407	72
+ EGF vs. + VEGF	31.1	32.91	-1.804	4.953	3	3	0.5151	72
+ EGF vs. + Anisomycin	31.1	35.94	-4.838	4.953	3	3	1.381	72
+ EGF vs. + Anis + MEK	31.1	40.72	-9.614	4.953	3	3	2.745	72
+ EGF vs. + Anis + MEK + JNK	31.1	31.98	-0.8749	4.953	3	3	0.2498	72
+ EGF vs. + Anis + MEK + p38	31.1	23.8	7.299	4.953	3	3	2.084	72
+ EGF vs. + Anis + MEK + JNK + p38	31.1	12.31	18.79	4.953	3	3	5.366	72
+ EGF vs. Full Media	31.1	25.64	5.462	4.953	3	3	1.56	72
+ VEGF + MEK vs. + VEGF	29.21	32.91	-3.697	4.953	3	3	1.056	72
+ VEGF + MEK vs. + Anisomycin	29.21	35.94	-6.731	4.953	3	3	1.922	72
+ VEGF + MEK vs. + Anis + MEK	29.21	40.72	-11.51	4.953	3	3	3.286	72
+ VEGF + MEK vs. + Anis + MEK + JNK	29.21	31.98	-2.769	4.953	3	3	0.7906	72
+ VEGF + MEK vs. + Anis + MEK + p38	29.21	23.8	5.406	4.953	3	3	1.544	72
+ VEGF + MEK vs. + Anis + MEK + JNK + p38	29.21	12.31	16.9	4.953	3	3	4.825	72
+ VEGF + MEK vs. Full Media	29.21	25.64	3.568	4.953	3	3	1.019	72
+ VEGF vs. + Anisomycin	32.91	35.94	-3.034	4.953	3	3	0.8664	72
+ VEGF vs. + Anis + MEK	32.91	40.72	-7.81	4.953	3	3	2.23	72
+ VEGF vs. + Anis + MEK + JNK	32.91	31.98	0.9289	4.953	3	3	0.2652	72
+ VEGF vs. + Anis + MEK + p38	32.91	23.8	9.103	4.953	3	3	2.599	72
+ VEGF vs. + Anis + MEK + JNK + p38	32.91	12.31	20.59	4.953	3	3	5.881	72
+ VEGF vs. Full Media	32.91	25.64	7.265	4.953	3	3	2.075	72
+ Anisomycin vs. + Anis + MEK	35.94	40.72	-4.776	4.953	3	3	1.364	72
+ Anisomycin vs. + Anis + MEK + JNK	35.94	31.98	3.963	4.953	3	3	1.132	72
+ Anisomycin vs. + Anis + MEK + p38	35.94	23.8	12.14	4.953	3	3	3.466	72
+ Anisomycin vs. + Anis + MEK + JNK + p38	35.94	12.31	23.63	4.953	3	3	6.747	72
+ Anisomycin vs. Full Media	35.94	25.64	10.3	4.953	3	3	2.941	72
+ Anis + MEK vs. + Anis + MEK + JNK	40.72	31.98	8.739	4.953	3	3	2.495	72
+ Anis + MEK vs. + Anis + MEK + p38	40.72	23.8	16.91	4.953	3	3	4.83	72
+ Anis + MEK vs. + Anis + MEK + JNK + p38	40.72	12.31	28.4	4.953	3	3	8.111	72
+ Anis + MEK vs. Full Media	40.72	25.64	15.08	4.953	3	3	4.305	72
+ Anis + MEK + JNK vs. + Anis + MEK + p38	31.98	23.8	8.174	4.953	3	3	2.334	72
+ Anis + MEK + JNK vs. + Anis + MEK + JNK + p38	31.98	12.31	19.67	4.953	3	3	5.616	72
+ Anis + MEK + JNK vs. Full Media	31.98	25.64	6.336	4.953	3	3	1.809	72
+ Anis + MEK + p38 vs. + Anis + MEK + JNK + p38	23.8	12.31	11.49	4.953	3	3	3.281	72
+ Anis + MEK + p38 vs. Full Media	23.8	25.64	-1.838	4.953	3	3	0.5247	72
+ Anis + MEK + JNK + p38 vs. Full Media	12.31	25.64	-13.33	4.953	3	3	3.806	72
P2
Starvation Media vs. + MEK	10.82	11.66	-0.8454	4.953	3	3	0.2414	72
Starvation Media vs. + EGF + MEK	10.82	4.027	6.791	4.953	3	3	1.939	72
Starvation Media vs. + EGF	10.82	4.939	5.88	4.953	3	3	1.679	72
Starvation Media vs. + VEGF + MEK	10.82	9.605	1.214	4.953	3	3	0.3466	72
Starvation Media vs. + VEGF	10.82	11.31	-0.495	4.953	3	3	0.1414	72
Starvation Media vs. + Anisomycin	10.82	40.24	-29.42	4.953	3	3	8.402	72
Starvation Media vs. + Anis + MEK	10.82	31.28	-20.47	4.953	3	3	5.844	72
Starvation Media vs. + Anis + MEK + JNK	10.82	13.25	-2.434	4.953	3	3	0.6951	72
Starvation Media vs. + Anis + MEK + p38	10.82	10.64	0.18	4.953	3	3	0.0514	72
Starvation Media vs. + Anis + MEK + JNK + p38	10.82	6.301	4.517	4.953	3	3	1.29	72
Starvation Media vs. Full Media	10.82	7.26	3.558	4.953	3	3	1.016	72
+ MEK vs. + EGF + MEK	11.66	4.027	7.637	4.953	3	3	2.181	72
+ MEK vs. + EGF	11.66	4.939	6.725	4.953	3	3	1.92	72
+ MEK vs. + VEGF + MEK	11.66	9.605	2.059	4.953	3	3	0.5881	72
+ MEK vs. + VEGF	11.66	11.31	0.3504	4.953	3	3	0.1001	72
+ MEK vs. + Anisomycin	11.66	40.24	-28.58	4.953	3	3	8.16	72
+ MEK vs. + Anis + MEK	11.66	31.28	-19.62	4.953	3	3	5.603	72
+ MEK vs. + Anis + MEK + JNK	11.66	13.25	-1.589	4.953	3	3	0.4537	72
+ MEK vs. + Anis + MEK + p38	11.66	10.64	1.025	4.953	3	3	0.2928	72
+ MEK vs. + Anis + MEK + JNK + p38	11.66	6.301	5.363	4.953	3	3	1.531	72
+ MEK vs. Full Media	11.66	7.26	4.404	4.953	3	3	1.258	72
+ EGF + MEK vs. + EGF	4.027	4.939	-0.9113	4.953	3	3	0.2602	72
+ EGF + MEK vs. + VEGF + MEK	4.027	9.605	-5.577	4.953	3	3	1.593	72
+ EGF + MEK vs. + VEGF	4.027	11.31	-7.286	4.953	3	3	2.081	72
+ EGF + MEK vs. + Anisomycin	4.027	40.24	-36.21	4.953	3	3	10.34	72
+ EGF + MEK vs. + Anis + MEK	4.027	31.28	-27.26	4.953	3	3	7.783	72
+ EGF + MEK vs. + Anis + MEK + JNK	4.027	13.25	-9.226	4.953	3	3	2.634	72
+ EGF + MEK vs. + Anis + MEK + p38	4.027	10.64	-6.611	4.953	3	3	1.888	72
+ EGF + MEK vs. + Anis + MEK + JNK + p38	4.027	6.301	-2.274	4.953	3	3	0.6493	72
+ EGF + MEK vs. Full Media	4.027	7.26	-3.233	4.953	3	3	0.9232	72
+ EGF vs. + VEGF + MEK	4.939	9.605	-4.666	4.953	3	3	1.332	72
+ EGF vs. + VEGF	4.939	11.31	-6.375	4.953	3	3	1.82	72
+ EGF vs. + Anisomycin	4.939	40.24	-35.3	4.953	3	3	10.08	72
+ EGF vs. + Anis + MEK	4.939	31.28	-26.35	4.953	3	3	7.523	72
+ EGF vs. + Anis + MEK + JNK	4.939	13.25	-8.314	4.953	3	3	2.374	72
+ EGF vs. + Anis + MEK + p38	4.939	10.64	-5.7	4.953	3	3	1.628	72
+ EGF vs. + Anis + MEK + JNK + p38	4.939	6.301	-1.363	4.953	3	3	0.3891	72
+ EGF vs. Full Media	4.939	7.26	-2.322	4.953	3	3	0.6629	72
+ VEGF + MEK vs. + VEGF	9.605	11.31	-1.709	4.953	3	3	0.488	72
+ VEGF + MEK vs. + Anisomycin	9.605	40.24	-30.64	4.953	3	3	8.749	72
+ VEGF + MEK vs. + Anis + MEK	9.605	31.28	-21.68	4.953	3	3	6.191	72
+ VEGF + MEK vs. + Anis + MEK + JNK	9.605	13.25	-3.648	4.953	3	3	1.042	72
+ VEGF + MEK vs. + Anis + MEK + p38	9.605	10.64	-1.034	4.953	3	3	0.2952	72
+ VEGF + MEK vs. + Anis + MEK + JNK + p38	9.605	6.301	3.303	4.953	3	3	0.9433	72
+ VEGF + MEK vs. Full Media	9.605	7.26	2.344	4.953	3	3	0.6695	72
+ VEGF vs. + Anisomycin	11.31	40.24	-28.93	4.953	3	3	8.261	72
+ VEGF vs. + Anis + MEK	11.31	31.28	-19.97	4.953	3	3	5.703	72
+ VEGF vs. + Anis + MEK + JNK	11.31	13.25	-1.939	4.953	3	3	0.5538	72
+ VEGF vs. + Anis + MEK + p38	11.31	10.64	0.675	4.953	3	3	0.1927	72
+ VEGF vs. + Anis + MEK + JNK + p38	11.31	6.301	5.012	4.953	3	3	1.431	72
+ VEGF vs. Full Media	11.31	7.26	4.053	4.953	3	3	1.157	72
+ Anisomycin vs. + Anis + MEK	40.24	31.28	8.958	4.953	3	3	2.558	72
+ Anisomycin vs. + Anis + MEK + JNK	40.24	13.25	26.99	4.953	3	3	7.707	72
+ Anisomycin vs. + Anis + MEK + p38	40.24	10.64	29.6	4.953	3	3	8.453	72
+ Anisomycin vs. + Anis + MEK + JNK + p38	40.24	6.301	33.94	4.953	3	3	9.692	72
+ Anisomycin vs. Full Media	40.24	7.26	32.98	4.953	3	3	9.418	72
+ Anis + MEK vs. + Anis + MEK + JNK	31.28	13.25	18.03	4.953	3	3	5.149	72
+ Anis + MEK vs. + Anis + MEK + p38	31.28	10.64	20.65	4.953	3	3	5.895	72
+ Anis + MEK vs. + Anis + MEK + JNK + p38	31.28	6.301	24.98	4.953	3	3	7.134	72
+ Anis + MEK vs. Full Media	31.28	7.26	24.02	4.953	3	3	6.86	72
+ Anis + MEK + JNK vs. + Anis + MEK + p38	13.25	10.64	2.614	4.953	3	3	0.7465	72
+ Anis + MEK + JNK vs. + Anis + MEK + JNK + p38	13.25	6.301	6.952	4.953	3	3	1.985	72
+ Anis + MEK + JNK vs. Full Media	13.25	7.26	5.993	4.953	3	3	1.711	72
+ Anis + MEK + p38 vs. + Anis + MEK + JNK + p38	10.64	6.301	4.337	4.953	3	3	1.239	72
+ Anis + MEK + p38 vs. Full Media	10.64	7.26	3.378	4.953	3	3	0.9647	72
+ Anis + MEK + JNK + p38 vs. Full Media	6.301	7.26	-0.959	4.953	3	3	0.2738	72
