## Supplemental Table 3 for "Differential substrate specificity of ERK, JNK, and p38 MAP kinases toward Connexin 43"

### Sheet: front page
Supplmental table S3
Statistical analyses and p-values: Figures2D, 3C, 6C-E, 7C-E and 10D

### Sheet: Figure2D
Figure 2D (LC-MS/MS analyses by Cx43 site) - p-values, mutliple comparisons
Table Analyzed	All in one graph by site
Two-way ANOVA	Ordinary
Alpha	0.05
Source of Variation	% of total variation	P value	P value summary	Significant?
Interaction	27.29	<0.0001	****	Yes
Row Factor	57.97	<0.0001	****	Yes
Column Factor	5.645e-13	>0.9999	ns	No
ANOVA table	SS	DF	MS	F (DFn, DFd)	P value
Interaction	11.08	9	1.231	F (9, 32) = 6.581	P<0.0001
Row Factor	23.53	3	7.845	F (3, 32) = 41.95	P<0.0001
Column Factor	2.292e-13	3	7.639e-14	F (3, 32) = 4.085e-013	P>0.9999
Residual	5.984	32	0.187
Data summary
Number of columns (Column Factor)	4
Number of rows (Row Factor)	4
Number of values	48
Within each column, compare rows (simple effects within columns)
Number of families	4
Number of comparisons per family	6
Alpha	0.05
Tukey's multiple comparisons test	Mean Diff.	95.00% CI of diff.	Below threshold?	Summary	Adjusted P Value
S255
No MAPK vs. ERK	-1.405	-2.362 to -0.4487	Yes	**	0.002
No MAPK vs. p38	-0.3178	-1.274 to 0.6388	No	ns	0.8048
No MAPK vs. JNK	-2.013	-2.970 to -1.056	Yes	****	<0.0001
ERK vs. p38	1.088	0.1310 to 2.044	Yes	*	0.0209
ERK vs. JNK	-0.6077	-1.564 to 0.3489	No	ns	0.3298
p38 vs. JNK	-1.695	-2.652 to -0.7386	Yes	***	0.0002
S262
No MAPK vs. ERK	-1.646	-2.603 to -0.6894	Yes	***	0.0003
No MAPK vs. p38	-0.8794	-1.836 to 0.07725	No	ns	0.0807
No MAPK vs. JNK	-1.193	-2.149 to -0.2361	Yes	**	0.0099
ERK vs. p38	0.7667	-0.1899 to 1.723	No	ns	0.153
ERK vs. JNK	0.4533	-0.5033 to 1.410	No	ns	0.5796
p38 vs. JNK	-0.3134	-1.270 to 0.6433	No	ns	0.8113
S279
No MAPK vs. ERK	-0.8192	-1.776 to 0.1375	No	ns	0.1146
No MAPK vs. p38	-0.4369	-1.394 to 0.5197	No	ns	0.6083
No MAPK vs. JNK	-2.276	-3.233 to -1.320	Yes	****	<0.0001
ERK vs. p38	0.3823	-0.5744 to 1.339	No	ns	0.7025
ERK vs. JNK	-1.457	-2.414 to -0.5006	Yes	**	0.0013
p38 vs. JNK	-1.839	-2.796 to -0.8828	Yes	****	<0.0001
T290
No MAPK vs. ERK	-2.703	-3.660 to -1.747	Yes	****	<0.0001
No MAPK vs. p38	-0.2503	-1.207 to 0.7063	No	ns	0.8928
No MAPK vs. JNK	-0.6958	-1.652 to 0.2608	No	ns	0.2202
ERK vs. p38	2.453	1.496 to 3.409	Yes	****	<0.0001
ERK vs. JNK	2.007	1.051 to 2.964	Yes	****	<0.0001
p38 vs. JNK	-0.4455	-1.402 to 0.5112	No	ns	0.5933

### Sheet: Figure 3C
Figure 3C: p-Values, Ordinary One-Way ANOVA
Table Analyzed	gel shift comparisons JNK ERK p38
Data sets analyzed	A-D
ANOVA summary
F	23.97
P value	<0.0001
P value summary	****
Significant diff. among means (P < 0.05)?	Yes
R squared	0.7498
Brown-Forsythe test
F (DFn, DFd)	3.189 (3, 24)
P value	0.0418
P value summary	*
Are SDs significantly different (P < 0.05)?	Yes
ANOVA table	SS	DF	MS	F (DFn, DFd)	P value
Treatment (between columns)	1.62	3	0.54	F (3, 24) = 23.97	P<0.0001
Residual (within columns)	0.5406	24	0.02253
Total	2.161	27
Data summary
Number of treatments (columns)	4
Number of values (total)	28
Number of families	1
Number of comparisons per family	3
Alpha	0.05
Dunnett's multiple comparisons test	Mean Diff.	95.00% CI of diff.	Below threshold?	Summary	Adjusted P Value	A-?
Control vs. +ERK	-0.4919	-0.6931 to -0.2908	Yes	****	<0.0001	B	+ERK
Control vs. +p38	-0.1609	-0.3620 to 0.04026	No	ns	0.1372	C	+p38
Control vs. +JNK	-0.5928	-0.7939 to -0.3917	Yes	****	<0.0001	D	+JNK
Test details	Mean 1	Mean 2	Mean Diff.	SE of diff.	n1	n2	q	DF
Control vs. +ERK	1	1.492	-0.4919	0.08022	7	7	6.132	24
Control vs. +p38	1	1.161	-0.1609	0.08022	7	7	2.005	24
Control vs. +JNK	1	1.593	-0.5928	0.08022	7	7	7.389	24

### Sheet: Figure 6 (C-E)
Statistical analyses: Figure 6C	pERK/total ERK
Table Analyzed	ERK summary MDCKs
Data sets analyzed	A-J
ANOVA summary
F	19.64
P value	<0.0001
P value summary	****
Significant diff. among means (P < 0.05)?	Yes
R squared	0.8549
Brown-Forsythe test
F (DFn, DFd)	1.637 (9, 30)
P value	0.1496
P value summary	ns
Are SDs significantly different (P < 0.05)?	No
Bartlett's test
Bartlett's statistic (corrected)	16.02
P value	0.0664
P value summary	ns
Are SDs significantly different (P < 0.05)?	No
ANOVA table	SS	DF	MS	F (DFn, DFd)	P value
Treatment (between columns)	7.32	9	0.8134	F (9, 30) = 19.64	P<0.0001
Residual (within columns)	1.243	30	0.04142
Total	8.563	39
Data summary
Number of treatments (columns)	10
Number of values (total)	40
Number of families	1
Number of comparisons per family	45
Alpha	0.05
Tukey's multiple comparisons test	Mean Diff.	95.00% CI of diff.	Below threshold?	Summary	Adjusted P Value
Starved vs. + MEK	-0.0325	-0.5234 to 0.4584	No	ns	>0.9999	A-B
Starved vs. + MEK/+EGF	0.03756	-0.4534 to 0.5285	No	ns	>0.9999	A-C
Starved vs. +EGF	-1.295	-1.786 to -0.8045	Yes	****	<0.0001	A-D
Starved vs. +Anisom.	-0.5815	-1.072 to -0.09057	Yes	*	0.0108	A-E
Starved vs. +Anisom,+MEK	0.02937	-0.4615 to 0.5203	No	ns	>0.9999	A-F
Starved vs. +Anisom,+MEK, +JNK	0.005996	-0.4849 to 0.4969	No	ns	>0.9999	A-G
Starved vs. +Anisom,+MEK, +p38	0.02622	-0.4647 to 0.5171	No	ns	>0.9999	A-H
Starved vs. + Anisom. + all inhibitors	-0.0004998	-0.4914 to 0.4904	No	ns	>0.9999	A-I
Starved vs. Full Media	-0.641	-1.132 to -0.1501	Yes	**	0.0037	A-J
+ MEK vs. + MEK/+EGF	0.07006	-0.4209 to 0.5610	No	ns	>0.9999	B-C
+ MEK vs. +EGF	-1.263	-1.754 to -0.7720	Yes	****	<0.0001	B-D
+ MEK vs. +Anisom.	-0.549	-1.040 to -0.05807	Yes	*	0.019	B-E
+ MEK vs. +Anisom,+MEK	0.06188	-0.4290 to 0.5528	No	ns	>0.9999	B-F
+ MEK vs. +Anisom,+MEK, +JNK	0.0385	-0.4524 to 0.5294	No	ns	>0.9999	B-G
+ MEK vs. +Anisom,+MEK, +p38	0.05872	-0.4322 to 0.5496	No	ns	>0.9999	B-H
+ MEK vs. + Anisom. + all inhibitors	0.032	-0.4589 to 0.5229	No	ns	>0.9999	B-I
+ MEK vs. Full Media	-0.6085	-1.099 to -0.1175	Yes	**	0.0067	B-J
+ MEK/+EGF vs. +EGF	-1.333	-1.824 to -0.8421	Yes	****	<0.0001	C-D
+ MEK/+EGF vs. +Anisom.	-0.619	-1.110 to -0.1281	Yes	**	0.0055	C-E
+ MEK/+EGF vs. +Anisom,+MEK	-0.008182	-0.4991 to 0.4827	No	ns	>0.9999	C-F
+ MEK/+EGF vs. +Anisom,+MEK, +JNK	-0.03156	-0.5225 to 0.4594	No	ns	>0.9999	C-G
+ MEK/+EGF vs. +Anisom,+MEK, +p38	-0.01134	-0.5022 to 0.4796	No	ns	>0.9999	C-H
+ MEK/+EGF vs. + Anisom. + all inhibitors	-0.03806	-0.5290 to 0.4529	No	ns	>0.9999	C-I
+ MEK/+EGF vs. Full Media	-0.6785	-1.169 to -0.1876	Yes	**	0.0018	C-J
+EGF vs. +Anisom.	0.714	0.2230 to 1.205	Yes	***	0.0009	D-E
+EGF vs. +Anisom,+MEK	1.325	0.8339 to 1.816	Yes	****	<0.0001	D-F
+EGF vs. +Anisom,+MEK, +JNK	1.301	0.8105 to 1.792	Yes	****	<0.0001	D-G
+EGF vs. +Anisom,+MEK, +p38	1.322	0.8307 to 1.813	Yes	****	<0.0001	D-H
+EGF vs. + Anisom. + all inhibitors	1.295	0.8040 to 1.786	Yes	****	<0.0001	D-I
+EGF vs. Full Media	0.6545	0.1636 to 1.145	Yes	**	0.0029	D-J
+Anisom. vs. +Anisom,+MEK	0.6109	0.1199 to 1.102	Yes	**	0.0064	E-F
+Anisom. vs. +Anisom,+MEK, +JNK	0.5875	0.09657 to 1.078	Yes	**	0.0097	E-G
+Anisom. vs. +Anisom,+MEK, +p38	0.6077	0.1168 to 1.099	Yes	**	0.0067	E-H
+Anisom. vs. + Anisom. + all inhibitors	0.581	0.09007 to 1.072	Yes	*	0.0109	E-I
+Anisom. vs. Full Media	-0.05948	-0.5504 to 0.4314	No	ns	>0.9999	E-J
+Anisom,+MEK vs. +Anisom,+MEK, +JNK	-0.02338	-0.5143 to 0.4675	No	ns	>0.9999	F-G
+Anisom,+MEK vs. +Anisom,+MEK, +p38	-0.003154	-0.4941 to 0.4878	No	ns	>0.9999	F-H
+Anisom,+MEK vs. + Anisom. + all inhibitors	-0.02987	-0.5208 to 0.4610	No	ns	>0.9999	F-I
+Anisom,+MEK vs. Full Media	-0.6703	-1.161 to -0.1794	Yes	**	0.0021	F-J
+Anisom,+MEK, +JNK vs. +Anisom,+MEK, +p38	0.02022	-0.4707 to 0.5111	No	ns	>0.9999	G-H
+Anisom,+MEK, +JNK vs. + Anisom. + all inhibitors	-0.006496	-0.4974 to 0.4844	No	ns	>0.9999	G-I
+Anisom,+MEK, +JNK vs. Full Media	-0.647	-1.138 to -0.1560	Yes	**	0.0033	G-J
+Anisom,+MEK, +p38 vs. + Anisom. + all inhibitors	-0.02672	-0.5176 to 0.4642	No	ns	>0.9999	H-I
+Anisom,+MEK, +p38 vs. Full Media	-0.6672	-1.158 to -0.1763	Yes	**	0.0023	H-J
+ Anisom. + all inhibitors vs. Full Media	-0.6405	-1.131 to -0.1496	Yes	**	0.0037	I-J
Statistical analyses: Figure 6D	pc-Jun/total c-Jun
Table Analyzed	cJun summary MDCK
Data sets analyzed	A-J
ANOVA summary
F	12.19
P value	<0.0001
P value summary	****
Significant diff. among means (P < 0.05)?	Yes
R squared	0.8458
Brown-Forsythe test
F (DFn, DFd)	0.7692 (9, 20)
P value	0.6456
P value summary	ns
Are SDs significantly different (P < 0.05)?	No
ANOVA table	SS	DF	MS	F (DFn, DFd)	P value
Treatment (between columns)	6.706	9	0.7451	F (9, 20) = 12.19	P<0.0001
Residual (within columns)	1.223	20	0.06113
Total	7.929	29
Data summary
Number of treatments (columns)	10
Number of values (total)	30
Number of families	1
Number of comparisons per family	45
Alpha	0.05
Tukey's multiple comparisons test	Mean Diff.	95.00% CI of diff.	Below threshold?	Summary	Adjusted P Value
Starved vs. + MEK	-0.07231	-0.7872 to 0.6425	No	ns	>0.9999	A-B
Starved vs. + MEK/+EGF	-0.1044	-0.8193 to 0.6104	No	ns	>0.9999	A-C
Starved vs. +EGF	-0.09711	-0.8119 to 0.6177	No	ns	>0.9999	A-D
Starved vs. +Anisom.	-0.9871	-1.702 to -0.2723	Yes	**	0.0028	A-E
Starved vs. +Anisom,+MEK	-1.116	-1.831 to -0.4013	Yes	***	0.0007	A-F
Starved vs. +Anisom,+MEK, +JNK	-0.3724	-1.087 to 0.3425	No	ns	0.7023	A-G
Starved vs. +Anisom,+MEK, +p38	-1.24	-1.955 to -0.5253	Yes	***	0.0002	A-H
Starved vs. + Anisom. + all inhibitors	-0.1624	-0.8772 to 0.5525	No	ns	0.9977	A-I
Starved vs. Full Media	0.01259	-0.7022 to 0.7274	No	ns	>0.9999	A-J
+ MEK vs. + MEK/+EGF	-0.0321	-0.7469 to 0.6827	No	ns	>0.9999	B-C
+ MEK vs. +EGF	-0.0248	-0.7396 to 0.6900	No	ns	>0.9999	B-D
+ MEK vs. +Anisom.	-0.9148	-1.630 to -0.2000	Yes	**	0.0061	B-E
+ MEK vs. +Anisom,+MEK	-1.044	-1.759 to -0.3290	Yes	**	0.0015	B-F
+ MEK vs. +Anisom,+MEK, +JNK	-0.3	-1.015 to 0.4148	No	ns	0.8825	B-G
+ MEK vs. +Anisom,+MEK, +p38	-1.168	-1.883 to -0.4530	Yes	***	0.0004	B-H
+ MEK vs. + Anisom. + all inhibitors	-0.09004	-0.8049 to 0.6248	No	ns	>0.9999	B-I
+ MEK vs. Full Media	0.0849	-0.6299 to 0.7997	No	ns	>0.9999	B-J
+ MEK/+EGF vs. +EGF	0.007302	-0.7075 to 0.7221	No	ns	>0.9999	C-D
+ MEK/+EGF vs. +Anisom.	-0.8827	-1.598 to -0.1679	Yes	**	0.0086	C-E
+ MEK/+EGF vs. +Anisom,+MEK	-1.012	-1.727 to -0.2969	Yes	**	0.0021	C-F
+ MEK/+EGF vs. +Anisom,+MEK, +JNK	-0.2679	-0.9828 to 0.4469	No	ns	0.9351	C-G
+ MEK/+EGF vs. +Anisom,+MEK, +p38	-1.136	-1.851 to -0.4209	Yes	***	0.0006	C-H
+ MEK/+EGF vs. + Anisom. + all inhibitors	-0.05794	-0.7728 to 0.6569	No	ns	>0.9999	C-I
+ MEK/+EGF vs. Full Media	0.117	-0.5978 to 0.8318	No	ns	0.9998	C-J
+EGF vs. +Anisom.	-0.89	-1.605 to -0.1752	Yes	**	0.008	D-E
+EGF vs. +Anisom,+MEK	-1.019	-1.734 to -0.3042	Yes	**	0.002	D-F
+EGF vs. +Anisom,+MEK, +JNK	-0.2752	-0.9901 to 0.4396	No	ns	0.9248	D-G
+EGF vs. +Anisom,+MEK, +p38	-1.143	-1.858 to -0.4282	Yes	***	0.0005	D-H
+EGF vs. + Anisom. + all inhibitors	-0.06524	-0.7801 to 0.6496	No	ns	>0.9999	D-I
+EGF vs. Full Media	0.1097	-0.6051 to 0.8245	No	ns	0.9999	D-J
+Anisom. vs. +Anisom,+MEK	-0.129	-0.8438 to 0.5859	No	ns	0.9996	E-F
+Anisom. vs. +Anisom,+MEK, +JNK	0.6148	-0.1001 to 1.330	No	ns	0.1307	E-G
+Anisom. vs. +Anisom,+MEK, +p38	-0.253	-0.9679 to 0.4618	No	ns	0.9532	E-H
+Anisom. vs. + Anisom. + all inhibitors	0.8248	0.1099 to 1.540	Yes	*	0.016	E-I
+Anisom. vs. Full Media	0.9997	0.2849 to 1.715	Yes	**	0.0024	E-J
+Anisom,+MEK vs. +Anisom,+MEK, +JNK	0.7437	0.02891 to 1.459	Yes	*	0.0373	F-G
+Anisom,+MEK vs. +Anisom,+MEK, +p38	-0.1241	-0.8389 to 0.5908	No	ns	0.9997	F-H
+Anisom,+MEK vs. + Anisom. + all inhibitors	0.9538	0.2389 to 1.669	Yes	**	0.004	F-I
+Anisom,+MEK vs. Full Media	1.129	0.4139 to 1.844	Yes	***	0.0006	F-J
+Anisom,+MEK, +JNK vs. +Anisom,+MEK, +p38	-0.8678	-1.583 to -0.1530	Yes	*	0.0101	G-H
+Anisom,+MEK, +JNK vs. + Anisom. + all inhibitors	0.21	-0.5048 to 0.9248	No	ns	0.9854	G-I
+Anisom,+MEK, +JNK vs. Full Media	0.3849	-0.3299 to 1.100	No	ns	0.6651	G-J
+Anisom,+MEK, +p38 vs. + Anisom. + all inhibitors	1.078	0.3630 to 1.793	Yes	**	0.001	H-I
+Anisom,+MEK, +p38 vs. Full Media	1.253	0.5379 to 1.968	Yes	***	0.0002	H-J
+ Anisom. + all inhibitors vs. Full Media	0.1749	-0.5399 to 0.8898	No	ns	0.9959	I-J
Statistical analyses: Figure 6E	pMK2/total MK2
Table Analyzed	MK2 summary MDCKs
Data sets analyzed	A-J
ANOVA summary
F	43.05
P value	<0.0001
P value summary	****
Significant diff. among means (P < 0.05)?	Yes
R squared	0.9064
Brown-Forsythe test
F (DFn, DFd)	3.378 (9, 40)
P value	0.0036
P value summary	**
Are SDs significantly different (P < 0.05)?	Yes
Bartlett's test
Bartlett's statistic (corrected)	88.82
P value	<0.0001
P value summary	****
Are SDs significantly different (P < 0.05)?	Yes
ANOVA table	SS	DF	MS	F (DFn, DFd)	P value
Treatment (between columns)	10.48	9	1.165	F (9, 40) = 43.05	P<0.0001
Residual (within columns)	1.082	40	0.02705
Total	11.56	49
Data summary
Number of treatments (columns)	10
Number of values (total)	50
Number of families	1
Number of comparisons per family	45
Alpha	0.05
Tukey's multiple comparisons test	Mean Diff.	95.00% CI of diff.	Below threshold?	Summary	Adjusted P Value
Starved vs. + MEK	0.001815	-0.3464 to 0.3500	No	ns	>0.9999	A-B
Starved vs. + MEK/+EGF	-0.053	-0.4012 to 0.2952	No	ns	>0.9999	A-C
Starved vs. +EGF	-0.02312	-0.3714 to 0.3251	No	ns	>0.9999	A-D
Starved vs. +Anisom.	-1.031	-1.379 to -0.6826	Yes	****	<0.0001	A-E
Starved vs. +Anisom,+MEK	-1.067	-1.415 to -0.7187	Yes	****	<0.0001	A-F
Starved vs. +Anisom,+MEK, +JNK	-0.9268	-1.275 to -0.5786	Yes	****	<0.0001	A-G
Starved vs. +Anisom,+MEK, +p38	0.002491	-0.3457 to 0.3507	No	ns	>0.9999	A-H
Starved vs. + Anisom. + all inhibitors	0.009266	-0.3390 to 0.3575	No	ns	>0.9999	A-I
Starved vs. Full Media	-0.0239	-0.3721 to 0.3243	No	ns	>0.9999	A-J
+ MEK vs. + MEK/+EGF	-0.05481	-0.4030 to 0.2934	No	ns	>0.9999	B-C
+ MEK vs. +EGF	-0.02494	-0.3732 to 0.3233	No	ns	>0.9999	B-D
+ MEK vs. +Anisom.	-1.033	-1.381 to -0.6845	Yes	****	<0.0001	B-E
+ MEK vs. +Anisom,+MEK	-1.069	-1.417 to -0.7205	Yes	****	<0.0001	B-F
+ MEK vs. +Anisom,+MEK, +JNK	-0.9286	-1.277 to -0.5804	Yes	****	<0.0001	B-G
+ MEK vs. +Anisom,+MEK, +p38	0.0006769	-0.3476 to 0.3489	No	ns	>0.9999	B-H
+ MEK vs. + Anisom. + all inhibitors	0.007451	-0.3408 to 0.3557	No	ns	>0.9999	B-I
+ MEK vs. Full Media	-0.02572	-0.3740 to 0.3225	No	ns	>0.9999	B-J
+ MEK/+EGF vs. +EGF	0.02987	-0.3184 to 0.3781	No	ns	>0.9999	C-D
+ MEK/+EGF vs. +Anisom.	-0.9779	-1.326 to -0.6296	Yes	****	<0.0001	C-E
+ MEK/+EGF vs. +Anisom,+MEK	-1.014	-1.362 to -0.6657	Yes	****	<0.0001	C-F
+ MEK/+EGF vs. +Anisom,+MEK, +JNK	-0.8738	-1.222 to -0.5256	Yes	****	<0.0001	C-G
+ MEK/+EGF vs. +Anisom,+MEK, +p38	0.05549	-0.2927 to 0.4037	No	ns	>0.9999	C-H
+ MEK/+EGF vs. + Anisom. + all inhibitors	0.06226	-0.2860 to 0.4105	No	ns	0.9998	C-I
+ MEK/+EGF vs. Full Media	0.02909	-0.3191 to 0.3773	No	ns	>0.9999	C-J
+EGF vs. +Anisom.	-1.008	-1.356 to -0.6595	Yes	****	<0.0001	D-E
+EGF vs. +Anisom,+MEK	-1.044	-1.392 to -0.6956	Yes	****	<0.0001	D-F
+EGF vs. +Anisom,+MEK, +JNK	-0.9037	-1.252 to -0.5554	Yes	****	<0.0001	D-G
+EGF vs. +Anisom,+MEK, +p38	0.02561	-0.3226 to 0.3738	No	ns	>0.9999	D-H
+EGF vs. + Anisom. + all inhibitors	0.03239	-0.3158 to 0.3806	No	ns	>0.9999	D-I
+EGF vs. Full Media	-0.0007787	-0.3490 to 0.3475	No	ns	>0.9999	D-J
+Anisom. vs. +Anisom,+MEK	-0.03606	-0.3843 to 0.3122	No	ns	>0.9999	E-F
+Anisom. vs. +Anisom,+MEK, +JNK	0.1041	-0.2442 to 0.4523	No	ns	0.9906	E-G
+Anisom. vs. +Anisom,+MEK, +p38	1.033	0.6851 to 1.382	Yes	****	<0.0001	E-H
+Anisom. vs. + Anisom. + all inhibitors	1.04	0.6919 to 1.388	Yes	****	<0.0001	E-I
+Anisom. vs. Full Media	1.007	0.6587 to 1.355	Yes	****	<0.0001	E-J
+Anisom,+MEK vs. +Anisom,+MEK, +JNK	0.1401	-0.2081 to 0.4884	No	ns	0.9358	F-G
+Anisom,+MEK vs. +Anisom,+MEK, +p38	1.069	0.7212 to 1.418	Yes	****	<0.0001	F-H
+Anisom,+MEK vs. + Anisom. + all inhibitors	1.076	0.7280 to 1.424	Yes	****	<0.0001	F-I
+Anisom,+MEK vs. Full Media	1.043	0.6948 to 1.391	Yes	****	<0.0001	F-J
+Anisom,+MEK, +JNK vs. +Anisom,+MEK, +p38	0.9293	0.5811 to 1.278	Yes	****	<0.0001	G-H
+Anisom,+MEK, +JNK vs. + Anisom. + all inhibitors	0.9361	0.5878 to 1.284	Yes	****	<0.0001	G-I
+Anisom,+MEK, +JNK vs. Full Media	0.9029	0.5547 to 1.251	Yes	****	<0.0001	G-J
+Anisom,+MEK, +p38 vs. + Anisom. + all inhibitors	0.006774	-0.3415 to 0.3550	No	ns	>0.9999	H-I
+Anisom,+MEK, +p38 vs. Full Media	-0.02639	-0.3746 to 0.3218	No	ns	>0.9999	H-J
+ Anisom. + all inhibitors vs. Full Media	-0.03317	-0.3814 to 0.3151	No	ns	>0.9999	I-J

### Sheet: Figure 7 (C-E)
Statistical analyses: Figure 7C	pERK/total ERK
Table Analyzed	ERK summary PAECs
Data sets analyzed	A-L
ANOVA summary
F	13.54
P value	<0.0001
P value summary	****
Significant diff. among means (P < 0.05)?	Yes
R squared	0.8323
Brown-Forsythe test
F (DFn, DFd)	1.389 (11, 30)
P value	0.2287
P value summary	ns
Are SDs significantly different (P < 0.05)?	No
Bartlett's test
Bartlett's statistic (corrected)
P value
P value summary
Are SDs significantly different (P < 0.05)?
ANOVA table	SS	DF	MS	F (DFn, DFd)	P value
Treatment (between columns)	9.974	11	0.9068	F (11, 30) = 13.54	P<0.0001
Residual (within columns)	2.009	30	0.06698
Total	11.98	41
Data summary
Number of treatments (columns)	12
Number of values (total)	42
Number of families	1
Number of comparisons per family	66
Alpha	0.05
Tukey's multiple comparisons test	Mean Diff.	95.00% CI of diff.	Below threshold?	Summary	Adjusted P Value
Starved vs. Starved + MEK	0.656	0.07725 to 1.235	Yes	*	0.016	A-B
Starved vs. + MEK/+EGF	0.3001	-0.3682 to 0.9685	No	ns	0.9003	A-C
Starved vs. + EGF	-0.6039	-1.272 to 0.06445	No	ns	0.1062	A-D
Starved vs. + MEK/+VEGF	0.796	0.1277 to 1.464	Yes	**	0.0096	A-E
Starved vs. +VEGF	-0.3503	-1.019 to 0.3181	No	ns	0.7769	A-F
Starved vs. +Anisom.	0.2401	-0.3387 to 0.8189	No	ns	0.9385	A-G
Starved vs. +Anisom,+MEK	0.8381	0.1697 to 1.506	Yes	**	0.0054	A-H
Starved vs. +Anisom,+MEK, +JNK	0.8422	0.1739 to 1.511	Yes	**	0.0051	A-I
Starved vs. +Anisom,+MEK, +p38	0.8399	0.1716 to 1.508	Yes	**	0.0052	A-J
Starved vs. + Anisom. + all inhibitors	0.8394	0.1711 to 1.508	Yes	**	0.0053	A-K
Starved vs. Full Media	-0.2704	-0.9388 to 0.3979	No	ns	0.9475	A-L
Starved + MEK vs. + MEK/+EGF	-0.3559	-1.024 to 0.3124	No	ns	0.76	B-C
Starved + MEK vs. + EGF	-1.26	-1.928 to -0.5916	Yes	****	<0.0001	B-D
Starved + MEK vs. + MEK/+VEGF	0.1399	-0.5284 to 0.8083	No	ns	0.9998	B-E
Starved + MEK vs. +VEGF	-1.006	-1.675 to -0.3380	Yes	***	0.0005	B-F
Starved + MEK vs. +Anisom.	-0.416	-0.9948 to 0.1628	No	ns	0.3542	B-G
Starved + MEK vs. +Anisom,+MEK	0.182	-0.4863 to 0.8503	No	ns	0.9975	B-H
Starved + MEK vs. +Anisom,+MEK, +JNK	0.1862	-0.4822 to 0.8545	No	ns	0.9969	B-I
Starved + MEK vs. +Anisom,+MEK, +p38	0.1839	-0.4844 to 0.8522	No	ns	0.9972	B-J
Starved + MEK vs. + Anisom. + all inhibitors	0.1834	-0.4850 to 0.8517	No	ns	0.9973	B-K
Starved + MEK vs. Full Media	-0.9265	-1.595 to -0.2581	Yes	**	0.0015	B-L
+ MEK/+EGF vs. + EGF	-0.904	-1.651 to -0.1568	Yes	**	0.0081	C-D
+ MEK/+EGF vs. + MEK/+VEGF	0.4959	-0.2514 to 1.243	No	ns	0.4685	C-E
+ MEK/+EGF vs. +VEGF	-0.6504	-1.398 to 0.09684	No	ns	0.1352	C-F
+ MEK/+EGF vs. +Anisom.	-0.06006	-0.7284 to 0.6083	No	ns	>0.9999	C-G
+ MEK/+EGF vs. +Anisom,+MEK	0.5379	-0.2093 to 1.285	No	ns	0.3519	C-H
+ MEK/+EGF vs. +Anisom,+MEK, +JNK	0.5421	-0.2051 to 1.289	No	ns	0.3413	C-I
+ MEK/+EGF vs. +Anisom,+MEK, +p38	0.5398	-0.2074 to 1.287	No	ns	0.347	C-J
+ MEK/+EGF vs. + Anisom. + all inhibitors	0.5393	-0.2079 to 1.286	No	ns	0.3484	C-K
+ MEK/+EGF vs. Full Media	-0.5706	-1.318 to 0.1767	No	ns	0.2738	C-L
+ EGF vs. + MEK/+VEGF	1.4	0.6526 to 2.147	Yes	****	<0.0001	D-E
+ EGF vs. +VEGF	0.2536	-0.4936 to 1.001	No	ns	0.9849	D-F
+ EGF vs. +Anisom.	0.8439	0.1756 to 1.512	Yes	**	0.005	D-G
+ EGF vs. +Anisom,+MEK	1.442	0.6947 to 2.189	Yes	****	<0.0001	D-H
+ EGF vs. +Anisom,+MEK, +JNK	1.446	0.6989 to 2.193	Yes	****	<0.0001	D-I
+ EGF vs. +Anisom,+MEK, +p38	1.444	0.6966 to 2.191	Yes	****	<0.0001	D-J
+ EGF vs. + Anisom. + all inhibitors	1.443	0.6961 to 2.191	Yes	****	<0.0001	D-K
+ EGF vs. Full Media	0.3335	-0.4138 to 1.081	No	ns	0.9039	D-L
+ MEK/+VEGF vs. +VEGF	-1.146	-1.893 to -0.3990	Yes	***	0.0004	E-F
+ MEK/+VEGF vs. +Anisom.	-0.5559	-1.224 to 0.1124	No	ns	0.1769	E-G
+ MEK/+VEGF vs. +Anisom,+MEK	0.04208	-0.7051 to 0.7893	No	ns	>0.9999	E-H
+ MEK/+VEGF vs. +Anisom,+MEK, +JNK	0.04621	-0.7010 to 0.7934	No	ns	>0.9999	E-I
+ MEK/+VEGF vs. +Anisom,+MEK, +p38	0.04396	-0.7033 to 0.7912	No	ns	>0.9999	E-J
+ MEK/+VEGF vs. + Anisom. + all inhibitors	0.04342	-0.7038 to 0.7906	No	ns	>0.9999	E-K
+ MEK/+VEGF vs. Full Media	-1.066	-1.814 to -0.3192	Yes	**	0.001	E-L
+VEGF vs. +Anisom.	0.5903	-0.07801 to 1.259	No	ns	0.1232	F-G
+VEGF vs. +Anisom,+MEK	1.188	0.4411 to 1.936	Yes	***	0.0002	F-H
+VEGF vs. +Anisom,+MEK, +JNK	1.192	0.4452 to 1.940	Yes	***	0.0002	F-I
+VEGF vs. +Anisom,+MEK, +p38	1.19	0.4430 to 1.937	Yes	***	0.0002	F-J
+VEGF vs. + Anisom. + all inhibitors	1.19	0.4424 to 1.937	Yes	***	0.0002	F-K
+VEGF vs. Full Media	0.07983	-0.6674 to 0.8270	No	ns	>0.9999	F-L
+Anisom. vs. +Anisom,+MEK	0.598	-0.07034 to 1.266	No	ns	0.1133	G-H
+Anisom. vs. +Anisom,+MEK, +JNK	0.6021	-0.06620 to 1.270	No	ns	0.1083	G-I
+Anisom. vs. +Anisom,+MEK, +p38	0.5999	-0.06846 to 1.268	No	ns	0.111	G-J
+Anisom. vs. + Anisom. + all inhibitors	0.5993	-0.06899 to 1.268	No	ns	0.1117	G-K
+Anisom. vs. Full Media	-0.5105	-1.179 to 0.1578	No	ns	0.2734	G-L
+Anisom,+MEK vs. +Anisom,+MEK, +JNK	0.004137	-0.7431 to 0.7514	No	ns	>0.9999	H-I
+Anisom,+MEK vs. +Anisom,+MEK, +p38	0.001882	-0.7453 to 0.7491	No	ns	>0.9999	H-J
+Anisom,+MEK vs. + Anisom. + all inhibitors	0.001344	-0.7459 to 0.7486	No	ns	>0.9999	H-K
+Anisom,+MEK vs. Full Media	-1.108	-1.856 to -0.3613	Yes	***	0.0006	H-L
+Anisom,+MEK, +JNK vs. +Anisom,+MEK, +p38	-0.002256	-0.7495 to 0.7450	No	ns	>0.9999	I-J
+Anisom,+MEK, +JNK vs. + Anisom. + all inhibitors	-0.002793	-0.7500 to 0.7444	No	ns	>0.9999	I-K
+Anisom,+MEK, +JNK vs. Full Media	-1.113	-1.860 to -0.3654	Yes	***	0.0006	I-L
+Anisom,+MEK, +p38 vs. + Anisom. + all inhibitors	-0.0005376	-0.7478 to 0.7467	No	ns	>0.9999	J-K
+Anisom,+MEK, +p38 vs. Full Media	-1.11	-1.858 to -0.3632	Yes	***	0.0006	J-L
+ Anisom. + all inhibitors vs. Full Media	-1.11	-1.857 to -0.3626	Yes	***	0.0006	K-L
Statistical analyses: Figure 7D	pc-Jun/total c-Jun
Table Analyzed	cJun summary PAECs
Data sets analyzed	A-L
ANOVA summary
F	37.14
P value	<0.0001
P value summary	****
Significant diff. among means (P < 0.05)?	Yes
R squared	0.9316
Brown-Forsythe test
F (DFn, DFd)	2.207 (11, 30)
P value	0.0421
P value summary	*
Are SDs significantly different (P < 0.05)?	Yes
ANOVA table	SS	DF	MS	F (DFn, DFd)	P value
Treatment (between columns)	6.921	11	0.6291	F (11, 30) = 37.14	P<0.0001
Residual (within columns)	0.5082	30	0.01694
Total	7.429	41
Data summary
Number of treatments (columns)	12
Number of values (total)	42
Number of families	1
Number of comparisons per family	66
Alpha	0.05
Tukey's multiple comparisons test	Mean Diff.	95.00% CI of diff.	Below threshold?	Summary	Adjusted P Value
Starved vs. Starved + MEK	-0.02403	-0.3495 to 0.3014	No	ns	>0.9999	A-B
Starved vs. + MEK/+EGF	-0.09885	-0.4504 to 0.2527	No	ns	0.9967	A-C
Starved vs. + EGF	-0.06816	-0.4197 to 0.2833	No	ns	0.9999	A-D
Starved vs. + MEK/+VEGF	0.01579	-0.3828 to 0.4144	No	ns	>0.9999	A-E
Starved vs. +VEGF	0.01368	-0.3849 to 0.4123	No	ns	>0.9999	A-F
Starved vs. +Anisom.	-0.9622	-1.288 to -0.6368	Yes	****	<0.0001	A-G
Starved vs. +Anisom,+MEK	-0.9957	-1.321 to -0.6703	Yes	****	<0.0001	A-H
Starved vs. +Anisom,+MEK, +JNK	-0.243	-0.5685 to 0.08240	No	ns	0.3024	A-I
Starved vs. +Anisom,+MEK, +p38	-0.9099	-1.235 to -0.5845	Yes	****	<0.0001	A-J
Starved vs. + Anisom. + all inhibitors	-0.1042	-0.4296 to 0.2213	No	ns	0.9904	A-K
Starved vs. Full Media	-0.04722	-0.3726 to 0.2782	No	ns	>0.9999	A-L
Starved + MEK vs. + MEK/+EGF	-0.07483	-0.4263 to 0.2767	No	ns	0.9997	B-C
Starved + MEK vs. + EGF	-0.04413	-0.3956 to 0.3074	No	ns	>0.9999	B-D
Starved + MEK vs. + MEK/+VEGF	0.03982	-0.3587 to 0.4384	No	ns	>0.9999	B-E
Starved + MEK vs. +VEGF	0.03771	-0.3609 to 0.4363	No	ns	>0.9999	B-F
Starved + MEK vs. +Anisom.	-0.9382	-1.264 to -0.6128	Yes	****	<0.0001	B-G
Starved + MEK vs. +Anisom,+MEK	-0.9717	-1.297 to -0.6463	Yes	****	<0.0001	B-H
Starved + MEK vs. +Anisom,+MEK, +JNK	-0.219	-0.5444 to 0.1064	No	ns	0.4481	B-I
Starved + MEK vs. +Anisom,+MEK, +p38	-0.8859	-1.211 to -0.5604	Yes	****	<0.0001	B-J
Starved + MEK vs. + Anisom. + all inhibitors	-0.08015	-0.4056 to 0.2453	No	ns	0.999	B-K
Starved + MEK vs. Full Media	-0.02319	-0.3486 to 0.3022	No	ns	>0.9999	B-L
+ MEK/+EGF vs. + EGF	0.03069	-0.3451 to 0.4065	No	ns	>0.9999	C-D
+ MEK/+EGF vs. + MEK/+VEGF	0.1146	-0.3055 to 0.5348	No	ns	0.9974	C-E
+ MEK/+EGF vs. +VEGF	0.1125	-0.3076 to 0.5327	No	ns	0.9978	C-F
+ MEK/+EGF vs. +Anisom.	-0.8634	-1.215 to -0.5119	Yes	****	<0.0001	C-G
+ MEK/+EGF vs. +Anisom,+MEK	-0.8969	-1.248 to -0.5454	Yes	****	<0.0001	C-H
+ MEK/+EGF vs. +Anisom,+MEK, +JNK	-0.1442	-0.4957 to 0.2073	No	ns	0.9427	C-I
+ MEK/+EGF vs. +Anisom,+MEK, +p38	-0.811	-1.163 to -0.4595	Yes	****	<0.0001	C-J
+ MEK/+EGF vs. + Anisom. + all inhibitors	-0.00532	-0.3568 to 0.3462	No	ns	>0.9999	C-K
+ MEK/+EGF vs. Full Media	0.05164	-0.2999 to 0.4031	No	ns	>0.9999	C-L
+ EGF vs. + MEK/+VEGF	0.08395	-0.3362 to 0.5041	No	ns	0.9999	D-E
+ EGF vs. +VEGF	0.08184	-0.3383 to 0.5020	No	ns	0.9999	D-F
+ EGF vs. +Anisom.	-0.8941	-1.246 to -0.5425	Yes	****	<0.0001	D-G
+ EGF vs. +Anisom,+MEK	-0.9276	-1.279 to -0.5761	Yes	****	<0.0001	D-H
+ EGF vs. +Anisom,+MEK, +JNK	-0.1749	-0.5264 to 0.1766	No	ns	0.8264	D-I
+ EGF vs. +Anisom,+MEK, +p38	-0.8417	-1.193 to -0.4902	Yes	****	<0.0001	D-J
+ EGF vs. + Anisom. + all inhibitors	-0.03601	-0.3875 to 0.3155	No	ns	>0.9999	D-K
+ EGF vs. Full Media	0.02094	-0.3306 to 0.3724	No	ns	>0.9999	D-L
+ MEK/+VEGF vs. +VEGF	-0.00211	-0.4623 to 0.4581	No	ns	>0.9999	E-F
+ MEK/+VEGF vs. +Anisom.	-0.978	-1.377 to -0.5794	Yes	****	<0.0001	E-G
+ MEK/+VEGF vs. +Anisom,+MEK	-1.012	-1.410 to -0.6130	Yes	****	<0.0001	E-H
+ MEK/+VEGF vs. +Anisom,+MEK, +JNK	-0.2588	-0.6574 to 0.1397	No	ns	0.5001	E-I
+ MEK/+VEGF vs. +Anisom,+MEK, +p38	-0.9257	-1.324 to -0.5271	Yes	****	<0.0001	E-J
+ MEK/+VEGF vs. + Anisom. + all inhibitors	-0.12	-0.5185 to 0.2786	No	ns	0.9941	E-K
+ MEK/+VEGF vs. Full Media	-0.06301	-0.4616 to 0.3356	No	ns	>0.9999	E-L
+VEGF vs. +Anisom.	-0.9759	-1.374 to -0.5773	Yes	****	<0.0001	F-G
+VEGF vs. +Anisom,+MEK	-1.009	-1.408 to -0.6109	Yes	****	<0.0001	F-H
+VEGF vs. +Anisom,+MEK, +JNK	-0.2567	-0.6553 to 0.1419	No	ns	0.512	F-I
+VEGF vs. +Anisom,+MEK, +p38	-0.9236	-1.322 to -0.5250	Yes	****	<0.0001	F-J
+VEGF vs. + Anisom. + all inhibitors	-0.1179	-0.5164 to 0.2807	No	ns	0.9949	F-K
+VEGF vs. Full Media	-0.0609	-0.4595 to 0.3377	No	ns	>0.9999	F-L
+Anisom. vs. +Anisom,+MEK	-0.03354	-0.3590 to 0.2919	No	ns	>0.9999	G-H
+Anisom. vs. +Anisom,+MEK, +JNK	0.7192	0.3938 to 1.045	Yes	****	<0.0001	G-I
+Anisom. vs. +Anisom,+MEK, +p38	0.05231	-0.2731 to 0.3777	No	ns	>0.9999	G-J
+Anisom. vs. + Anisom. + all inhibitors	0.858	0.5326 to 1.183	Yes	****	<0.0001	G-K
+Anisom. vs. Full Media	0.915	0.5896 to 1.240	Yes	****	<0.0001	G-L
+Anisom,+MEK vs. +Anisom,+MEK, +JNK	0.7527	0.4273 to 1.078	Yes	****	<0.0001	H-I
+Anisom,+MEK vs. +Anisom,+MEK, +p38	0.08585	-0.2396 to 0.4113	No	ns	0.9981	H-J
+Anisom,+MEK vs. + Anisom. + all inhibitors	0.8916	0.5661 to 1.217	Yes	****	<0.0001	H-K
+Anisom,+MEK vs. Full Media	0.9485	0.6231 to 1.274	Yes	****	<0.0001	H-L
+Anisom,+MEK, +JNK vs. +Anisom,+MEK, +p38	-0.6669	-0.9923 to -0.3414	Yes	****	<0.0001	I-J
+Anisom,+MEK, +JNK vs. + Anisom. + all inhibitors	0.1389	-0.1866 to 0.4643	No	ns	0.9266	I-K
+Anisom,+MEK, +JNK vs. Full Media	0.1958	-0.1296 to 0.5212	No	ns	0.6087	I-L
+Anisom,+MEK, +p38 vs. + Anisom. + all inhibitors	0.8057	0.4803 to 1.131	Yes	****	<0.0001	J-K
+Anisom,+MEK, +p38 vs. Full Media	0.8627	0.5373 to 1.188	Yes	****	<0.0001	J-L
+ Anisom. + all inhibitors vs. Full Media	0.05696	-0.2685 to 0.3824	No	ns	>0.9999	K-L
Statistical analyses: Figure 7E	pMK2/total MK2
Table Analyzed	MK2 summary PAECs
Data sets analyzed	A-L
ANOVA summary
F	19.13
P value	<0.0001
P value summary	****
Significant diff. among means (P < 0.05)?	Yes
R squared	0.8752
Brown-Forsythe test
F (DFn, DFd)	4.035 (11, 30)
P value	0.0011
P value summary	**
Are SDs significantly different (P < 0.05)?	Yes
ANOVA table	SS	DF	MS	F (DFn, DFd)	P value
Treatment (between columns)	97.95	11	8.905	F (11, 30) = 19.13	P<0.0001
Residual (within columns)	13.96	30	0.4654
Total	111.9	41
Data summary
Number of treatments (columns)	12
Number of values (total)	42
Number of families	1
Number of comparisons per family	66
Alpha	0.05
Tukey's multiple comparisons test	Mean Diff.	95.00% CI of diff.	Below threshold?	Summary	Adjusted P Value
Starved vs. Starved + MEK	0.04097	-1.665 to 1.747	No	ns	>0.9999	A-B
Starved vs. + MEK/+EGF	-0.125	-1.968 to 1.718	No	ns	>0.9999	A-C
Starved vs. + EGF	-0.4294	-2.272 to 1.413	No	ns	0.9994	A-D
Starved vs. + MEK/+VEGF	-0.2419	-2.331 to 1.847	No	ns	>0.9999	A-E
Starved vs. +VEGF	-0.6815	-2.771 to 1.408	No	ns	0.9889	A-F
Starved vs. +Anisom.	-3.43	-5.136 to -1.724	Yes	****	<0.0001	A-G
Starved vs. +Anisom,+MEK	-3.09	-4.796 to -1.384	Yes	****	<0.0001	A-H
Starved vs. +Anisom,+MEK, +JNK	-3.724	-5.430 to -2.018	Yes	****	<0.0001	A-I
Starved vs. +Anisom,+MEK, +p38	0.1077	-1.598 to 1.814	No	ns	>0.9999	A-J
Starved vs. + Anisom. + all inhibitors	0.1077	-1.598 to 1.814	No	ns	>0.9999	A-K
Starved vs. Full Media	0.05399	-1.652 to 1.760	No	ns	>0.9999	A-L
Starved + MEK vs. + MEK/+EGF	-0.166	-2.008 to 1.677	No	ns	>0.9999	B-C
Starved + MEK vs. + EGF	-0.4704	-2.313 to 1.372	No	ns	0.9986	B-D
Starved + MEK vs. + MEK/+VEGF	-0.2829	-2.372 to 1.806	No	ns	>0.9999	B-E
Starved + MEK vs. +VEGF	-0.7225	-2.812 to 1.367	No	ns	0.9826	B-F
Starved + MEK vs. +Anisom.	-3.471	-5.177 to -1.765	Yes	****	<0.0001	B-G
Starved + MEK vs. +Anisom,+MEK	-3.131	-4.837 to -1.425	Yes	****	<0.0001	B-H
Starved + MEK vs. +Anisom,+MEK, +JNK	-3.765	-5.471 to -2.059	Yes	****	<0.0001	B-I
Starved + MEK vs. +Anisom,+MEK, +p38	0.06676	-1.639 to 1.773	No	ns	>0.9999	B-J
Starved + MEK vs. + Anisom. + all inhibitors	0.06676	-1.639 to 1.773	No	ns	>0.9999	B-K
Starved + MEK vs. Full Media	0.01302	-1.693 to 1.719	No	ns	>0.9999	B-L
+ MEK/+EGF vs. + EGF	-0.3044	-2.274 to 1.665	No	ns	>0.9999	C-D
+ MEK/+EGF vs. + MEK/+VEGF	-0.117	-2.319 to 2.085	No	ns	>0.9999	C-E
+ MEK/+EGF vs. +VEGF	-0.5565	-2.759 to 1.646	No	ns	0.9987	C-F
+ MEK/+EGF vs. +Anisom.	-3.305	-5.148 to -1.462	Yes	****	<0.0001	C-G
+ MEK/+EGF vs. +Anisom,+MEK	-2.965	-4.807 to -1.122	Yes	***	0.0002	C-H
+ MEK/+EGF vs. +Anisom,+MEK, +JNK	-3.599	-5.441 to -1.756	Yes	****	<0.0001	C-I
+ MEK/+EGF vs. +Anisom,+MEK, +p38	0.2327	-1.610 to 2.075	No	ns	>0.9999	C-J
+ MEK/+EGF vs. + Anisom. + all inhibitors	0.2327	-1.610 to 2.075	No	ns	>0.9999	C-K
+ MEK/+EGF vs. Full Media	0.179	-1.664 to 2.021	No	ns	>0.9999	C-L
+ EGF vs. + MEK/+VEGF	0.1875	-2.015 to 2.390	No	ns	>0.9999	D-E
+ EGF vs. +VEGF	-0.2521	-2.454 to 1.950	No	ns	>0.9999	D-F
+ EGF vs. +Anisom.	-3.001	-4.843 to -1.158	Yes	***	0.0002	D-G
+ EGF vs. +Anisom,+MEK	-2.661	-4.503 to -0.8180	Yes	***	0.0009	D-H
+ EGF vs. +Anisom,+MEK, +JNK	-3.294	-5.137 to -1.452	Yes	****	<0.0001	D-I
+ EGF vs. +Anisom,+MEK, +p38	0.5371	-1.305 to 2.380	No	ns	0.9955	D-J
+ EGF vs. + Anisom. + all inhibitors	0.5371	-1.305 to 2.380	No	ns	0.9955	D-K
+ EGF vs. Full Media	0.4834	-1.359 to 2.326	No	ns	0.9982	D-L
+ MEK/+VEGF vs. +VEGF	-0.4396	-2.852 to 1.973	No	ns	>0.9999	E-F
+ MEK/+VEGF vs. +Anisom.	-3.188	-5.277 to -1.099	Yes	***	0.0004	E-G
+ MEK/+VEGF vs. +Anisom,+MEK	-2.848	-4.937 to -0.7588	Yes	**	0.0019	E-H
+ MEK/+VEGF vs. +Anisom,+MEK, +JNK	-3.482	-5.571 to -1.393	Yes	***	0.0001	E-I
+ MEK/+VEGF vs. +Anisom,+MEK, +p38	0.3497	-1.740 to 2.439	No	ns	>0.9999	E-J
+ MEK/+VEGF vs. + Anisom. + all inhibitors	0.3497	-1.740 to 2.439	No	ns	>0.9999	E-K
+ MEK/+VEGF vs. Full Media	0.2959	-1.793 to 2.385	No	ns	>0.9999	E-L
+VEGF vs. +Anisom.	-2.748	-4.838 to -0.6592	Yes	**	0.003	F-G
+VEGF vs. +Anisom,+MEK	-2.408	-4.498 to -0.3192	Yes	*	0.0135	F-H
+VEGF vs. +Anisom,+MEK, +JNK	-3.042	-5.132 to -0.9531	Yes	***	0.0008	F-I
+VEGF vs. +Anisom,+MEK, +p38	0.7892	-1.300 to 2.878	No	ns	0.967	F-J
+VEGF vs. + Anisom. + all inhibitors	0.7892	-1.300 to 2.878	No	ns	0.967	F-K
+VEGF vs. Full Media	0.7355	-1.354 to 2.825	No	ns	0.9801	F-L
+Anisom. vs. +Anisom,+MEK	0.34	-1.366 to 2.046	No	ns	0.9999	G-H
+Anisom. vs. +Anisom,+MEK, +JNK	-0.2938	-2.000 to 1.412	No	ns	>0.9999	G-I
+Anisom. vs. +Anisom,+MEK, +p38	3.538	1.832 to 5.244	Yes	****	<0.0001	G-J
+Anisom. vs. + Anisom. + all inhibitors	3.538	1.832 to 5.244	Yes	****	<0.0001	G-K
+Anisom. vs. Full Media	3.484	1.778 to 5.190	Yes	****	<0.0001	G-L
+Anisom,+MEK vs. +Anisom,+MEK, +JNK	-0.6338	-2.340 to 1.072	No	ns	0.9706	H-I
+Anisom,+MEK vs. +Anisom,+MEK, +p38	3.198	1.492 to 4.904	Yes	****	<0.0001	H-J
+Anisom,+MEK vs. + Anisom. + all inhibitors	3.198	1.492 to 4.904	Yes	****	<0.0001	H-K
+Anisom,+MEK vs. Full Media	3.144	1.438 to 4.850	Yes	****	<0.0001	H-L
+Anisom,+MEK, +JNK vs. +Anisom,+MEK, +p38	3.832	2.126 to 5.537	Yes	****	<0.0001	I-J
+Anisom,+MEK, +JNK vs. + Anisom. + all inhibitors	3.832	2.126 to 5.537	Yes	****	<0.0001	I-K
+Anisom,+MEK, +JNK vs. Full Media	3.778	2.072 to 5.484	Yes	****	<0.0001	I-L
+Anisom,+MEK, +p38 vs. + Anisom. + all inhibitors	0	-1.706 to 1.706	No	ns	>0.9999	J-K
+Anisom,+MEK, +p38 vs. Full Media	-0.05374	-1.760 to 1.652	No	ns	>0.9999	J-L
+ Anisom. + all inhibitors vs. Full Media	-0.05374	-1.760 to 1.652	No	ns	>0.9999	K-L

### Sheet: Figure 10D
Figure 10D Ordinary One-Way ANOVA results and Multiple comparisons
Table Analyzed	Averaged LY in microns (n=3)
Data sets analyzed	A-J
ANOVA summary
F	244.3
P value	<0.0001
P value summary	****
Significant diff. among means (P < 0.05)?	Yes
R squared	0.7245
Brown-Forsythe test
F (DFn, DFd)	11.06 (9, 836)
P value	<0.0001
P value summary	****
Are SDs significantly different (P < 0.05)?	Yes
Bartlett's test
Bartlett's statistic (corrected)	145.7
P value	<0.0001
P value summary	****
Are SDs significantly different (P < 0.05)?	Yes
ANOVA table	SS	DF	MS	F (DFn, DFd)	P value
Treatment (between columns)	5342160	9	593573	F (9, 836) = 244.3	P<0.0001
Residual (within columns)	2031358	836	2430
Total	7373519	845
Data summary
Number of treatments (columns)	10
Number of values (total)	846
Tukey's multiple comparisons test
Number of families	1
Number of comparisons per family	45
Alpha	0.05
Tukey's multiple comparisons test	Mean Diff.	95.00% CI of diff.	Below threshold?	Summary	Adjusted P Value
Starved vs. + MEK	-35.51	-58.48 to -12.53	Yes	****	<0.0001	A-B
Starved vs. + MEK/+VEGF	-30.33	-53.48 to -7.184	Yes	**	0.0015	A-C
Starved vs. +VEGF	145.3	123.7 to 167.0	Yes	****	<0.0001	A-D
Starved vs. +Anisom.	159.5	137.6 to 181.4	Yes	****	<0.0001	A-E
Starved vs. +Anisom,+MEK	151.3	129.9 to 172.7	Yes	****	<0.0001	A-F
Starved vs. +Anisom,+MEK, +JNK	19.6	-2.066 to 41.26	No	ns	0.1158	A-G
Starved vs. +Anisom,+MEK, +p38	13.03	-9.946 to 36.01	No	ns	0.7358	A-H
Starved vs. + Anisom. + all inhibitors	-55.7	-81.37 to -30.03	Yes	****	<0.0001	A-I
Starved vs. Full Media	86.02	58.56 to 113.5	Yes	****	<0.0001	A-J
+ MEK vs. + MEK/+VEGF	5.174	-19.71 to 30.06	No	ns	0.9997	B-C
+ MEK vs. +VEGF	180.9	157.3 to 204.4	Yes	****	<0.0001	B-D
+ MEK vs. +Anisom.	195	171.2 to 218.7	Yes	****	<0.0001	B-E
+ MEK vs. +Anisom,+MEK	186.8	163.5 to 210.1	Yes	****	<0.0001	B-F
+ MEK vs. +Anisom,+MEK, +JNK	55.1	31.59 to 78.61	Yes	****	<0.0001	B-G
+ MEK vs. +Anisom,+MEK, +p38	48.54	23.81 to 73.26	Yes	****	<0.0001	B-H
+ MEK vs. + Anisom. + all inhibitors	-20.19	-47.44 to 7.053	No	ns	0.3572	B-I
+ MEK vs. Full Media	121.5	92.59 to 150.5	Yes	****	<0.0001	B-J
+ MEK/+VEGF vs. +VEGF	175.7	152.0 to 199.4	Yes	****	<0.0001	C-D
+ MEK/+VEGF vs. +Anisom.	189.8	165.9 to 213.7	Yes	****	<0.0001	C-E
+ MEK/+VEGF vs. +Anisom,+MEK	181.6	158.2 to 205.1	Yes	****	<0.0001	C-F
+ MEK/+VEGF vs. +Anisom,+MEK, +JNK	49.93	26.25 to 73.60	Yes	****	<0.0001	C-G
+ MEK/+VEGF vs. +Anisom,+MEK, +p38	43.36	18.48 to 68.24	Yes	****	<0.0001	C-H
+ MEK/+VEGF vs. + Anisom. + all inhibitors	-25.37	-52.76 to 2.022	No	ns	0.0969	C-I
+ MEK/+VEGF vs. Full Media	116.3	87.28 to 145.4	Yes	****	<0.0001	C-J
+VEGF vs. +Anisom.	14.11	-8.347 to 36.57	No	ns	0.6041	D-E
+VEGF vs. +Anisom,+MEK	5.956	-16.05 to 27.97	No	ns	0.9975	D-F
+VEGF vs. +Anisom,+MEK, +JNK	-125.7	-148.0 to -103.5	Yes	****	<0.0001	D-G
+VEGF vs. +Anisom,+MEK, +p38	-132.3	-155.8 to -108.8	Yes	****	<0.0001	D-H
+VEGF vs. + Anisom. + all inhibitors	-201	-227.2 to -174.9	Yes	****	<0.0001	D-I
+VEGF vs. Full Media	-59.33	-87.23 to -31.43	Yes	****	<0.0001	D-J
+Anisom. vs. +Anisom,+MEK	-8.155	-30.40 to 14.09	No	ns	0.9776	E-F
+Anisom. vs. +Anisom,+MEK, +JNK	-139.9	-162.3 to -117.4	Yes	****	<0.0001	E-G
+Anisom. vs. +Anisom,+MEK, +p38	-146.4	-170.2 to -122.7	Yes	****	<0.0001	E-H
+Anisom. vs. + Anisom. + all inhibitors	-215.2	-241.5 to -188.8	Yes	****	<0.0001	E-I
+Anisom. vs. Full Media	-73.44	-101.5 to -45.35	Yes	****	<0.0001	E-J
+Anisom,+MEK vs. +Anisom,+MEK, +JNK	-131.7	-153.7 to -109.7	Yes	****	<0.0001	F-G
+Anisom,+MEK vs. +Anisom,+MEK, +p38	-138.3	-161.6 to -115.0	Yes	****	<0.0001	F-H
+Anisom,+MEK vs. + Anisom. + all inhibitors	-207	-233.0 to -181.0	Yes	****	<0.0001	F-I
+Anisom,+MEK vs. Full Media	-65.29	-93.02 to -37.55	Yes	****	<0.0001	F-J
+Anisom,+MEK, +JNK vs. +Anisom,+MEK, +p38	-6.566	-30.07 to 16.94	No	ns	0.9969	G-H
+Anisom,+MEK, +JNK vs. + Anisom. + all inhibitors	-75.29	-101.4 to -49.15	Yes	****	<0.0001	G-I
+Anisom,+MEK, +JNK vs. Full Media	66.42	38.52 to 94.32	Yes	****	<0.0001	G-J
+Anisom,+MEK, +p38 vs. + Anisom. + all inhibitors	-68.73	-95.97 to -41.48	Yes	****	<0.0001	H-I
+Anisom,+MEK, +p38 vs. Full Media	72.99	44.05 to 101.9	Yes	****	<0.0001	H-J
+ Anisom. + all inhibitors vs. Full Media	141.7	110.6 to 172.8	Yes	****	<0.0001	I-J
